# Highly multiplexed spatially resolved gene expression profiling of mouse organogenesis

**DOI:** 10.1101/2020.11.20.391896

**Authors:** T. Lohoff, S. Ghazanfar, A. Missarova, N. Koulena, N. Pierson, J.A. Griffiths, E.S. Bardot, C.-H.L. Eng, R.C.V. Tyser, R. Argelaguet, C. Guibentif, S. Srinivas, J. Briscoe, B.D. Simons, A.-K. Hadjantonakis, B. Göttgens, W. Reik, J. Nichols, L. Cai, J.C. Marioni

## Abstract

Transcriptional and epigenetic profiling of single-cells has advanced our knowledge of the molecular bases of gastrulation and early organogenesis. However, current approaches rely on dissociating cells from tissues, thereby losing the crucial spatial context that is necessary for understanding cell and tissue interactions during development. Here, we apply an image-based single-cell transcriptomics method, seqFISH, to simultaneously and precisely detect mRNA molecules for 387 selected target genes in 8-12 somite stage mouse embryo tissue sections. By integrating spatial context and highly multiplexed transcriptional measurements with two single-cell transcriptome atlases we accurately characterize cell types across the embryo and demonstrate how spatially-resolved expression of genes not profiled by seqFISH can be imputed. We use this high-resolution spatial map to characterize fundamental steps in the patterning of the midbrain-hindbrain boundary and the developing gut tube. Our spatial atlas uncovers axes of resolution that are not apparent from single-cell RNA sequencing data – for example, in the gut tube we observe early dorsal-ventral separation of esophageal and tracheal progenitor populations. In sum, by computationally integrating high-resolution spatially-resolved gene expression maps with single-cell genomics data, we provide a powerful new approach for studying how and when cell fate decisions are made during early mammalian development.
