## Supplementary Tables for "Highly multiplexed spatially resolved gene expression profiling of mouse organogenesis": Supplementary_Table_2.xlsx

### Sheet: Readout_probes
ID	Channel	Readout_sequence	Barcoded_Hyb	Pseudocolors
R1	A647	TAATCAAAGGCCGCA	1	1
R2	A488	TGACGGTTGTAACGG	1	2
R3	Cy3B	GCGGTGATTGCACCA	1	3
R4	A647	TGCTCCCGGATTACA	1	4
R5	A488	AATGACGCGACATAG	1	5
R6	Cy3B	AGGGCCACGCACAAA	1	6
R7	A647	CGCGGTGTTCAGGAT	1	7
R8	A488	CATGAATTCTCGCCA	1	8
R9	Cy3B	TAGAGGTATGTCGGA	1	9
R10	A647	GCAGGGTGAACCTAC	1	10
R11	A488	AATTGCATCTTCGCG	1	11
R12	Cy3B	AGCTCGGCCTGTGAT	1	12
R13	A647	GGGTGGAATTTCGTA	2	1
R14	A488	GGCTTACTGAGTGAA	2	2
R15	Cy3B	GGGCCAGCGCAATAA	2	3
R16	A647	CTGGTGATAACGCTA	2	4
R17	A488	CCGCAAGTAATCTGT	2	5
R18	Cy3B	TATCGCAACCGACCT	2	6
R19	A647	ATTCATCCGCAGGTC	2	7
R20	A488	ACTCAAGGCCGGTAT	2	8
R21	Cy3B	GCCTTATACAGCGTA	2	9
R22	A647	TCCGTTATGGGCGTA	2	10
R23	A488	GTCCCGGCGTATCAA	2	11
R24	Cy3B	CACTCGTACAGCGTT	2	12
R25	A647	GACTGATTGGATGCA	3	1
R26	A488	GGCTAGCAGTCCGTC	3	2
R27	Cy3B	GCGCAATAAACCCTA	3	3
R28	A647	GTCCTAGAGGTAGTT	3	4
R29	A488	CCCTCGTACGCCTAT	3	5
R30	Cy3B	AATCCAGACGGGATG	3	6
R31	A647	GCACGAGATTCACAT	3	7
R32	A488	TCCGCCTGGATCCAA	3	8
R33	Cy3B	AAGCGGACGTCAGTT	3	9
R34	A647	ACGGAAGCTCTAATC	3	10
R35	A488	TAGAATTCGCGGCCA	3	11
R36	Cy3B	TGATACGCGAACTGT	3	12
R37	A647	AATCAGGATACGGCG	4	1
R38	A488	GGTCTCGGATATGCA	4	2
R39	Cy3B	TGCGTACGACAATGT	4	3
R40	A647	ACAACGTGCGCCTGA	4	4
R41	A488	TAAGATGTCGCCGTG	4	5
R42	Cy3B	TATCATACGACGTGG	4	6
R43	A647	TGGATCATTCTACGG	4	7
R44	A488	TCTAGTCTCACGCAA	4	8
R45	Cy3B	AGATTGGCGCGACAT	4	9
R46	A647	AACGCGTAGGCTAGA	4	10
R47	A488	TTGACGAAGCCTGAC	4	11
R48	Cy3B	ACTACGCGCGGATAT	4	12

### Sheet: Pseudocolour_assignment
ID	Hyb1_pseudocolour	Hyb2_pseudocolour	Hyb3_pseudocolour	Hyb4_pseudocolour
Abcc4	1	3	2	6
Acp5	6	3	8	5
Acvr1	2	3	7	12
Acvr2a	4	6	5	3
Adora2b	11	7	7	1
Afp	3	10	8	9
Ahnak	11	5	8	12
Akr1c19	2	7	2	11
Alas2	7	3	5	3
Aldh1a2	3	11	11	1
Aldob	2	1	5	8
Alx1	2	2	4	8
Apln	12	2	7	9
Aplnr	5	12	12	5
Apoa4	7	5	10	10
Apob	3	11	10	12
Aqp3	2	10	11	11
Aqp8	6	5	1	12
Arhgdib	6	1	5	12
Arl4d	2	12	4	6
Ash2l	11	6	7	12
Ass1	4	12	2	6
Atp1b1	11	7	12	6
Axin2	3	3	8	2
Bak1	5	6	12	11
Bambi	6	8	6	8
Bcl2	2	9	11	10
Bid	5	5	11	9
Bin2	12	9	3	12
Bmi1	11	12	1	12
Bmp2	7	11	1	7
Bmp4	12	6	4	10
Bmp5	12	7	10	5
Bmp7	8	11	12	7
Bmper	6	10	1	5
Car7	9	8	6	11
Cavin3	7	6	3	4
Cbfa2t3	11	8	7	2
Ccng1	6	9	7	10
Cd34	10	6	1	5
Cd8a	7	7	8	10
Cdh1	11	2	9	10
Cdh2	4	1	11	4
Cdh5	11	12	4	3
Cdx1	8	9	5	10
Cdx2	3	10	4	5
Cdx4	5	6	11	10
Cer1	6	6	7	7
Cers4	8	8	11	3
Chrd	7	12	6	1
Cldn4	4	6	12	10
Cldn5	6	4	11	9
Clic6	1	8	4	1
Cntfr	11	5	2	6
Col1a1	10	6	9	1
Col1a2	10	2	12	12
Col26a1	8	4	11	11
Col4a1	12	2	4	6
Coro1a	6	5	5	4
Cpm	2	5	7	2
Cpn1	11	6	6	11
Cxcl12	1	6	5	12
Cyp26a1	6	3	1	10
Ddit4l	3	8	8	7
Dkk1	2	12	3	5
Dlk1	6	5	6	5
Dll1	5	10	4	7
Dll3	7	11	11	5
Dnajb13	9	4	4	5
Dnd1	10	1	9	8
Dnmt3a	6	12	7	1
Dnmt3b	3	7	9	7
Dnmt3l	11	7	6	12
Dppa2	4	8	2	2
Dusp6	8	9	9	2
Eed	11	12	5	4
Efna5	12	8	7	3
Elf5	12	11	10	9
Emcn	10	8	7	1
En1	2	7	4	1
Eng	1	8	7	4
Eomes	6	5	2	1
Ep300	9	12	9	6
Epcam	5	5	6	4
Epha5	2	8	1	11
Epor	4	9	11	12
Erg	11	8	6	1
Esam	9	6	3	6
Ets1	4	7	3	2
Etv4	5	11	1	5
Evx1	4	8	10	10
Ezh1	8	7	5	8
Ezh2	1	12	11	12
F2r	2	3	1	6
F2rl2	2	11	8	9
Fam181b	10	2	4	4
Fezf1	11	10	11	8
Fgf10	3	1	8	12
Fgf15	3	5	5	1
Fgf17	12	11	12	11
Fgf3	2	2	12	4
Fgf5	5	12	8	1
Fgfr1	6	1	6	1
Fgfr2	2	4	4	10
Fgfr3	5	11	10	2
Fgfr4	7	3	7	5
Fli1	8	3	11	10
Folr1	6	12	4	10
Foxa1	7	2	8	5
Foxa2	9	11	4	12
Foxb1	5	2	12	7
Foxc2	5	7	9	9
Foxd4	5	5	3	1
Foxf1	10	8	4	10
Foxh1	3	3	12	6
Fst	9	3	5	5
Furin	7	10	12	5
Fxyd2	9	7	9	1
Fzd2	11	9	12	8
Gata1	7	11	4	10
Gata2	7	7	10	12
Gata3	10	1	7	6
Gata4	8	4	9	9
Gata5	6	11	10	3
Gata6	11	11	1	11
Gbx2	10	4	3	5
Gdf3	9	11	8	4
Gfi1	8	12	2	10
Gfi1b	10	9	1	8
Gipc2	9	5	10	12
Gjb3	12	8	9	5
Gjb5	4	8	12	12
Gm2694	1	1	2	4
Gmpr	5	4	7	4
Gng3	4	6	10	8
Gngt2	2	8	6	4
Gpc4	8	4	1	1
Grap	1	11	3	3
Gsn	12	6	11	5
Gypa	11	10	10	7
Gypc	12	2	3	5
Hand1	1	6	12	7
Hand2	11	1	11	11
Hapln1	9	9	6	12
Hcn4	1	3	1	5
Hemgn	11	3	12	2
Hes3	3	5	3	11
Hes7	3	4	4	11
Hoxa1	12	7	4	11
Hoxa10	6	5	7	6
Hoxa11	4	12	10	2
Hoxa13	11	4	4	7
Hoxa7	9	6	10	1
Hoxa9	1	12	1	2
Hoxb1	4	12	7	11
Hoxb3	4	7	10	9
Hoxb4	7	2	3	12
Hoxb5	3	10	2	3
Hoxb6	3	7	3	1
Hoxb8	8	11	2	9
Hoxb9	3	11	9	11
Hoxc6	7	5	7	7
Hoxc8	1	12	10	11
Hoxc9	10	1	11	10
Hoxd4	8	8	12	4
Hoxd9	10	8	10	4
Hsf1	11	8	1	8
Icam2	12	12	8	8
Igf1	9	4	11	12
Igfbp3	12	1	10	11
Ikzf1	3	2	6	11
Irx1	4	2	2	8
Irx2	5	11	12	4
Irx3	3	10	1	2
Irx5	3	11	5	7
Isl1	5	12	6	11
Itga3	6	7	6	7
Itga4	4	12	11	3
Jarid2	5	4	9	6
Kcng1	10	5	8	11
Kdr	10	1	3	2
Kitl	9	12	11	8
Klb	5	4	2	11
Klf1	11	10	2	11
Kmt2b	10	4	5	7
Kmt2d	1	10	1	12
Krt18	4	11	5	8
Ldhb	5	2	9	4
Lef1	4	11	3	6
Lefty1	9	9	4	10
Lefty2	2	10	10	10
Lfng	10	6	7	11
Lhx1	10	8	12	6
Lhx2	9	1	9	7
Lin28a	8	5	9	10
Lmo2	10	8	5	11
Lrrc46	10	10	9	5
Lum	8	7	2	5
Lyl1	7	4	12	11
Lypd6b	6	7	7	8
Marcks	2	10	5	5
Mcl1	1	12	7	8
Mef2c	10	1	1	12
Meis1	3	8	3	2
Meis2	2	3	9	2
Meox1	2	11	7	8
Mesp2	10	10	2	10
Mixl1	3	5	7	3
Mkrn1	3	6	3	12
Mnt	10	7	2	7
Morc4	2	2	9	1
Mpl	8	11	5	12
Mrap	10	9	8	3
Msx1	12	11	5	4
Msx2	12	6	3	9
Myb	5	8	9	10
Myh9	11	11	7	5
Nanog	6	10	6	10
Nebl	3	2	9	2
Nefl	1	7	3	11
Nepn	3	2	5	10
Nfe2	11	3	2	4
Nid1	4	12	5	9
Nkx1-2	5	8	1	2
Nkx2-3	10	10	1	9
Nodal	6	10	5	9
Notch1	2	7	9	6
Nr1d1	1	3	6	10
Nr2f1	1	9	12	10
Nrp1	12	6	6	12
Osr1	4	10	7	9
Otx2	11	12	9	8
Ovol2	6	12	9	3
Pax6	1	10	6	5
Pax8	8	11	8	3
Pcdh19	2	1	10	1
Pcgf2	11	5	6	10
Pcgf3	2	4	10	4
Pcgf5	8	9	10	3
Pcgf6	5	2	1	8
Pcsk1n	1	1	10	12
Pdgfa	3	1	10	2
Pdgfra	1	9	8	6
Pecam1	10	2	8	8
Per2	6	6	10	10
Perp	8	10	10	4
Piezo2	1	3	7	11
Pim2	1	3	5	9
Pitx1	10	2	10	10
Plac1	8	2	10	8
Plek	12	4	1	5
Plp1	12	9	9	6
Plvap	12	11	2	1
Podxl	6	3	6	3
Popdc2	7	1	11	7
Postn	4	12	8	12
Pou3f1	5	8	10	11
Pou5f1	2	6	3	11
Prdm1	4	10	5	7
Prrx1	9	5	11	1
Prrx2	11	5	5	9
Psmb8	10	6	11	3
Ptn	12	10	10	8
Ptprc	12	11	8	7
Rab27b	6	2	5	1
Ramp2	5	8	11	12
Rgl1	1	8	10	7
Rhoj	3	11	4	6
Rspo3	10	9	4	11
Runx1	12	6	5	11
Sall3	2	9	8	7
Samd3	7	5	9	9
Setd1a	6	3	10	7
Setd1b	10	6	3	7
Setd2	9	12	4	1
Sfmbt2	2	10	3	3
Sfrp1	11	9	1	9
Sfrp2	5	10	10	1
Sfrp5	7	1	1	9
Shh	11	6	5	10
Shisa2	12	9	12	9
Six1	1	10	10	9
Six3	6	4	3	1
Slc38a5	9	1	2	12
Slc4a1	2	3	11	4
Slc7a3	9	10	6	1
Smarcd3	10	8	11	5
Smim1	12	4	12	4
Smoc2	11	7	1	7
Snai1	12	2	11	1
Soat2	3	6	12	9
Socs2	7	11	8	2
Sord	6	9	4	7
Sox10	5	10	9	12
Sox17	8	6	1	3
Sox18	5	10	12	3
Sox2	1	3	8	12
Sox4	6	1	9	4
Sox7	3	9	5	5
Sp5	9	12	8	5
Spi1	2	1	8	11
Spry4	1	9	4	2
Stmn2	4	7	11	10
Suz12	9	9	12	6
T	7	4	5	4
Tagln	3	10	3	4
Tal1	2	7	8	5
Tbx1	7	4	11	10
Tbx3	5	7	12	12
Tbx4	9	2	8	7
Tbx5	10	7	7	12
Tbx6	2	8	8	6
Tcf7l1	7	10	1	6
Tdo2	9	11	7	3
Tead2	12	1	7	8
Tet1	1	11	6	6
Tet2	10	11	12	9
Tet3	4	1	4	9
Tex19.1	2	6	5	1
Tfap2a	8	11	10	5
Tfap2b	9	7	6	10
Tfap2c	7	3	6	4
Tgm1	7	12	10	5
Thbs1	7	8	9	12
Tinagl1	1	10	11	10
Tjp2	11	11	2	12
Tmem108	1	6	10	5
Tmem119	2	7	10	7
Tmem37	4	3	5	12
Treml1	5	11	9	1
Trim10	2	7	5	2
Ttn	9	3	3	3
Twist2	5	12	9	2
Usp28	8	2	3	1
Vamp5	11	12	2	1
Vcam1	12	12	7	7
Wdr5	5	3	1	9
Wisp1	5	3	3	11
Wnt11	10	3	6	7
Wnt2	6	12	11	5
Wnt2b	3	4	5	12
Wnt3	3	7	5	3
Wnt3a	7	9	3	7
Wnt5a	10	9	3	10
Wnt5b	3	3	11	5
Wnt8a	12	1	8	9
Xist	6	7	3	4
Zfp444	8	1	1	10
Zfp57	9	6	12	3
Zic3	7	1	4	12
Aldh2	7	3	2	12

### Sheet: Readout_probe_assignment
ID	Hyb1_readout_sequence	Hyb2_readout_sequence	Hyb3_readout_sequence	Hyb4_readout_sequence
Abcc4	TAATCAAAGGCCGCA	GGGCCAGCGCAATAA	GGCTAGCAGTCCGTC	TATCATACGACGTGG
Acp5	AGGGCCACGCACAAA	GGGCCAGCGCAATAA	TCCGCCTGGATCCAA	TAAGATGTCGCCGTG
Acvr1	TGACGGTTGTAACGG	GGGCCAGCGCAATAA	GCACGAGATTCACAT	ACTACGCGCGGATAT
Acvr2a	TGCTCCCGGATTACA	TATCGCAACCGACCT	CCCTCGTACGCCTAT	TGCGTACGACAATGT
Adora2b	AATTGCATCTTCGCG	ATTCATCCGCAGGTC	GCACGAGATTCACAT	AATCAGGATACGGCG
Afp	GCGGTGATTGCACCA	TCCGTTATGGGCGTA	TCCGCCTGGATCCAA	AGATTGGCGCGACAT
Ahnak	AATTGCATCTTCGCG	CCGCAAGTAATCTGT	TCCGCCTGGATCCAA	ACTACGCGCGGATAT
Akr1c19	TGACGGTTGTAACGG	ATTCATCCGCAGGTC	GGCTAGCAGTCCGTC	TTGACGAAGCCTGAC
Alas2	CGCGGTGTTCAGGAT	GGGCCAGCGCAATAA	CCCTCGTACGCCTAT	TGCGTACGACAATGT
Aldh1a2	GCGGTGATTGCACCA	GTCCCGGCGTATCAA	TAGAATTCGCGGCCA	AATCAGGATACGGCG
Aldob	TGACGGTTGTAACGG	GGGTGGAATTTCGTA	CCCTCGTACGCCTAT	TCTAGTCTCACGCAA
Alx1	TGACGGTTGTAACGG	GGCTTACTGAGTGAA	GTCCTAGAGGTAGTT	TCTAGTCTCACGCAA
Apln	AGCTCGGCCTGTGAT	GGCTTACTGAGTGAA	GCACGAGATTCACAT	AGATTGGCGCGACAT
Aplnr	AATGACGCGACATAG	CACTCGTACAGCGTT	TGATACGCGAACTGT	TAAGATGTCGCCGTG
Apoa4	CGCGGTGTTCAGGAT	CCGCAAGTAATCTGT	ACGGAAGCTCTAATC	AACGCGTAGGCTAGA
Apob	GCGGTGATTGCACCA	GTCCCGGCGTATCAA	ACGGAAGCTCTAATC	ACTACGCGCGGATAT
Aqp3	TGACGGTTGTAACGG	TCCGTTATGGGCGTA	TAGAATTCGCGGCCA	TTGACGAAGCCTGAC
Aqp8	AGGGCCACGCACAAA	CCGCAAGTAATCTGT	GACTGATTGGATGCA	ACTACGCGCGGATAT
Arhgdib	AGGGCCACGCACAAA	GGGTGGAATTTCGTA	CCCTCGTACGCCTAT	ACTACGCGCGGATAT
Arl4d	TGACGGTTGTAACGG	CACTCGTACAGCGTT	GTCCTAGAGGTAGTT	TATCATACGACGTGG
Ash2l	AATTGCATCTTCGCG	TATCGCAACCGACCT	GCACGAGATTCACAT	ACTACGCGCGGATAT
Ass1	TGCTCCCGGATTACA	CACTCGTACAGCGTT	GGCTAGCAGTCCGTC	TATCATACGACGTGG
Atp1b1	AATTGCATCTTCGCG	ATTCATCCGCAGGTC	TGATACGCGAACTGT	TATCATACGACGTGG
Axin2	GCGGTGATTGCACCA	GGGCCAGCGCAATAA	TCCGCCTGGATCCAA	GGTCTCGGATATGCA
Bak1	AATGACGCGACATAG	TATCGCAACCGACCT	TGATACGCGAACTGT	TTGACGAAGCCTGAC
Bambi	AGGGCCACGCACAAA	ACTCAAGGCCGGTAT	AATCCAGACGGGATG	TCTAGTCTCACGCAA
Bcl2	TGACGGTTGTAACGG	GCCTTATACAGCGTA	TAGAATTCGCGGCCA	AACGCGTAGGCTAGA
Bid	AATGACGCGACATAG	CCGCAAGTAATCTGT	TAGAATTCGCGGCCA	AGATTGGCGCGACAT
Bin2	AGCTCGGCCTGTGAT	GCCTTATACAGCGTA	GCGCAATAAACCCTA	ACTACGCGCGGATAT
Bmi1	AATTGCATCTTCGCG	CACTCGTACAGCGTT	GACTGATTGGATGCA	ACTACGCGCGGATAT
Bmp2	CGCGGTGTTCAGGAT	GTCCCGGCGTATCAA	GACTGATTGGATGCA	TGGATCATTCTACGG
Bmp4	AGCTCGGCCTGTGAT	TATCGCAACCGACCT	GTCCTAGAGGTAGTT	AACGCGTAGGCTAGA
Bmp5	AGCTCGGCCTGTGAT	ATTCATCCGCAGGTC	ACGGAAGCTCTAATC	TAAGATGTCGCCGTG
Bmp7	CATGAATTCTCGCCA	GTCCCGGCGTATCAA	TGATACGCGAACTGT	TGGATCATTCTACGG
Bmper	AGGGCCACGCACAAA	TCCGTTATGGGCGTA	GACTGATTGGATGCA	TAAGATGTCGCCGTG
Car7	TAGAGGTATGTCGGA	ACTCAAGGCCGGTAT	AATCCAGACGGGATG	TTGACGAAGCCTGAC
Cavin3	CGCGGTGTTCAGGAT	TATCGCAACCGACCT	GCGCAATAAACCCTA	ACAACGTGCGCCTGA
Cbfa2t3	AATTGCATCTTCGCG	ACTCAAGGCCGGTAT	GCACGAGATTCACAT	GGTCTCGGATATGCA
Ccng1	AGGGCCACGCACAAA	GCCTTATACAGCGTA	GCACGAGATTCACAT	AACGCGTAGGCTAGA
Cd34	GCAGGGTGAACCTAC	TATCGCAACCGACCT	GACTGATTGGATGCA	TAAGATGTCGCCGTG
Cd8a	CGCGGTGTTCAGGAT	ATTCATCCGCAGGTC	TCCGCCTGGATCCAA	AACGCGTAGGCTAGA
Cdh1	AATTGCATCTTCGCG	GGCTTACTGAGTGAA	AAGCGGACGTCAGTT	AACGCGTAGGCTAGA
Cdh2	TGCTCCCGGATTACA	GGGTGGAATTTCGTA	TAGAATTCGCGGCCA	ACAACGTGCGCCTGA
Cdh5	AATTGCATCTTCGCG	CACTCGTACAGCGTT	GTCCTAGAGGTAGTT	TGCGTACGACAATGT
Cdx1	CATGAATTCTCGCCA	GCCTTATACAGCGTA	CCCTCGTACGCCTAT	AACGCGTAGGCTAGA
Cdx2	GCGGTGATTGCACCA	TCCGTTATGGGCGTA	GTCCTAGAGGTAGTT	TAAGATGTCGCCGTG
Cdx4	AATGACGCGACATAG	TATCGCAACCGACCT	TAGAATTCGCGGCCA	AACGCGTAGGCTAGA
Cer1	AGGGCCACGCACAAA	TATCGCAACCGACCT	GCACGAGATTCACAT	TGGATCATTCTACGG
Cers4	CATGAATTCTCGCCA	ACTCAAGGCCGGTAT	TAGAATTCGCGGCCA	TGCGTACGACAATGT
Chrd	CGCGGTGTTCAGGAT	CACTCGTACAGCGTT	AATCCAGACGGGATG	AATCAGGATACGGCG
Cldn4	TGCTCCCGGATTACA	TATCGCAACCGACCT	TGATACGCGAACTGT	AACGCGTAGGCTAGA
Cldn5	AGGGCCACGCACAAA	CTGGTGATAACGCTA	TAGAATTCGCGGCCA	AGATTGGCGCGACAT
Clic6	TAATCAAAGGCCGCA	ACTCAAGGCCGGTAT	GTCCTAGAGGTAGTT	AATCAGGATACGGCG
Cntfr	AATTGCATCTTCGCG	CCGCAAGTAATCTGT	GGCTAGCAGTCCGTC	TATCATACGACGTGG
Col1a1	GCAGGGTGAACCTAC	TATCGCAACCGACCT	AAGCGGACGTCAGTT	AATCAGGATACGGCG
Col1a2	GCAGGGTGAACCTAC	GGCTTACTGAGTGAA	TGATACGCGAACTGT	ACTACGCGCGGATAT
Col26a1	CATGAATTCTCGCCA	CTGGTGATAACGCTA	TAGAATTCGCGGCCA	TTGACGAAGCCTGAC
Col4a1	AGCTCGGCCTGTGAT	GGCTTACTGAGTGAA	GTCCTAGAGGTAGTT	TATCATACGACGTGG
Coro1a	AGGGCCACGCACAAA	CCGCAAGTAATCTGT	CCCTCGTACGCCTAT	ACAACGTGCGCCTGA
Cpm	TGACGGTTGTAACGG	CCGCAAGTAATCTGT	GCACGAGATTCACAT	GGTCTCGGATATGCA
Cpn1	AATTGCATCTTCGCG	TATCGCAACCGACCT	AATCCAGACGGGATG	TTGACGAAGCCTGAC
Cxcl12	TAATCAAAGGCCGCA	TATCGCAACCGACCT	CCCTCGTACGCCTAT	ACTACGCGCGGATAT
Cyp26a1	AGGGCCACGCACAAA	GGGCCAGCGCAATAA	GACTGATTGGATGCA	AACGCGTAGGCTAGA
Ddit4l	GCGGTGATTGCACCA	ACTCAAGGCCGGTAT	TCCGCCTGGATCCAA	TGGATCATTCTACGG
Dkk1	TGACGGTTGTAACGG	CACTCGTACAGCGTT	GCGCAATAAACCCTA	TAAGATGTCGCCGTG
Dlk1	AGGGCCACGCACAAA	CCGCAAGTAATCTGT	AATCCAGACGGGATG	TAAGATGTCGCCGTG
Dll1	AATGACGCGACATAG	TCCGTTATGGGCGTA	GTCCTAGAGGTAGTT	TGGATCATTCTACGG
Dll3	CGCGGTGTTCAGGAT	GTCCCGGCGTATCAA	TAGAATTCGCGGCCA	TAAGATGTCGCCGTG
Dnajb13	TAGAGGTATGTCGGA	CTGGTGATAACGCTA	GTCCTAGAGGTAGTT	TAAGATGTCGCCGTG
Dnd1	GCAGGGTGAACCTAC	GGGTGGAATTTCGTA	AAGCGGACGTCAGTT	TCTAGTCTCACGCAA
Dnmt3a	AGGGCCACGCACAAA	CACTCGTACAGCGTT	GCACGAGATTCACAT	AATCAGGATACGGCG
Dnmt3b	GCGGTGATTGCACCA	ATTCATCCGCAGGTC	AAGCGGACGTCAGTT	TGGATCATTCTACGG
Dnmt3l	AATTGCATCTTCGCG	ATTCATCCGCAGGTC	AATCCAGACGGGATG	ACTACGCGCGGATAT
Dppa2	TGCTCCCGGATTACA	ACTCAAGGCCGGTAT	GGCTAGCAGTCCGTC	GGTCTCGGATATGCA
Dusp6	CATGAATTCTCGCCA	GCCTTATACAGCGTA	AAGCGGACGTCAGTT	GGTCTCGGATATGCA
Eed	AATTGCATCTTCGCG	CACTCGTACAGCGTT	CCCTCGTACGCCTAT	ACAACGTGCGCCTGA
Efna5	AGCTCGGCCTGTGAT	ACTCAAGGCCGGTAT	GCACGAGATTCACAT	TGCGTACGACAATGT
Elf5	AGCTCGGCCTGTGAT	GTCCCGGCGTATCAA	ACGGAAGCTCTAATC	AGATTGGCGCGACAT
Emcn	GCAGGGTGAACCTAC	ACTCAAGGCCGGTAT	GCACGAGATTCACAT	AATCAGGATACGGCG
En1	TGACGGTTGTAACGG	ATTCATCCGCAGGTC	GTCCTAGAGGTAGTT	AATCAGGATACGGCG
Eng	TAATCAAAGGCCGCA	ACTCAAGGCCGGTAT	GCACGAGATTCACAT	ACAACGTGCGCCTGA
Eomes	AGGGCCACGCACAAA	CCGCAAGTAATCTGT	GGCTAGCAGTCCGTC	AATCAGGATACGGCG
Ep300	TAGAGGTATGTCGGA	CACTCGTACAGCGTT	AAGCGGACGTCAGTT	TATCATACGACGTGG
Epcam	AATGACGCGACATAG	CCGCAAGTAATCTGT	AATCCAGACGGGATG	ACAACGTGCGCCTGA
Epha5	TGACGGTTGTAACGG	ACTCAAGGCCGGTAT	GACTGATTGGATGCA	TTGACGAAGCCTGAC
Epor	TGCTCCCGGATTACA	GCCTTATACAGCGTA	TAGAATTCGCGGCCA	ACTACGCGCGGATAT
Erg	AATTGCATCTTCGCG	ACTCAAGGCCGGTAT	AATCCAGACGGGATG	AATCAGGATACGGCG
Esam	TAGAGGTATGTCGGA	TATCGCAACCGACCT	GCGCAATAAACCCTA	TATCATACGACGTGG
Ets1	TGCTCCCGGATTACA	ATTCATCCGCAGGTC	GCGCAATAAACCCTA	GGTCTCGGATATGCA
Etv4	AATGACGCGACATAG	GTCCCGGCGTATCAA	GACTGATTGGATGCA	TAAGATGTCGCCGTG
Evx1	TGCTCCCGGATTACA	ACTCAAGGCCGGTAT	ACGGAAGCTCTAATC	AACGCGTAGGCTAGA
Ezh1	CATGAATTCTCGCCA	ATTCATCCGCAGGTC	CCCTCGTACGCCTAT	TCTAGTCTCACGCAA
Ezh2	TAATCAAAGGCCGCA	CACTCGTACAGCGTT	TAGAATTCGCGGCCA	ACTACGCGCGGATAT
F2r	TGACGGTTGTAACGG	GGGCCAGCGCAATAA	GACTGATTGGATGCA	TATCATACGACGTGG
F2rl2	TGACGGTTGTAACGG	GTCCCGGCGTATCAA	TCCGCCTGGATCCAA	AGATTGGCGCGACAT
Fam181b	GCAGGGTGAACCTAC	GGCTTACTGAGTGAA	GTCCTAGAGGTAGTT	ACAACGTGCGCCTGA
Fezf1	AATTGCATCTTCGCG	TCCGTTATGGGCGTA	TAGAATTCGCGGCCA	TCTAGTCTCACGCAA
Fgf10	GCGGTGATTGCACCA	GGGTGGAATTTCGTA	TCCGCCTGGATCCAA	ACTACGCGCGGATAT
Fgf15	GCGGTGATTGCACCA	CCGCAAGTAATCTGT	CCCTCGTACGCCTAT	AATCAGGATACGGCG
Fgf17	AGCTCGGCCTGTGAT	GTCCCGGCGTATCAA	TGATACGCGAACTGT	TTGACGAAGCCTGAC
Fgf3	TGACGGTTGTAACGG	GGCTTACTGAGTGAA	TGATACGCGAACTGT	ACAACGTGCGCCTGA
Fgf5	AATGACGCGACATAG	CACTCGTACAGCGTT	TCCGCCTGGATCCAA	AATCAGGATACGGCG
Fgfr1	AGGGCCACGCACAAA	GGGTGGAATTTCGTA	AATCCAGACGGGATG	AATCAGGATACGGCG
Fgfr2	TGACGGTTGTAACGG	CTGGTGATAACGCTA	GTCCTAGAGGTAGTT	AACGCGTAGGCTAGA
Fgfr3	AATGACGCGACATAG	GTCCCGGCGTATCAA	ACGGAAGCTCTAATC	GGTCTCGGATATGCA
Fgfr4	CGCGGTGTTCAGGAT	GGGCCAGCGCAATAA	GCACGAGATTCACAT	TAAGATGTCGCCGTG
Fli1	CATGAATTCTCGCCA	GGGCCAGCGCAATAA	TAGAATTCGCGGCCA	AACGCGTAGGCTAGA
Folr1	AGGGCCACGCACAAA	CACTCGTACAGCGTT	GTCCTAGAGGTAGTT	AACGCGTAGGCTAGA
Foxa1	CGCGGTGTTCAGGAT	GGCTTACTGAGTGAA	TCCGCCTGGATCCAA	TAAGATGTCGCCGTG
Foxa2	TAGAGGTATGTCGGA	GTCCCGGCGTATCAA	GTCCTAGAGGTAGTT	ACTACGCGCGGATAT
Foxb1	AATGACGCGACATAG	GGCTTACTGAGTGAA	TGATACGCGAACTGT	TGGATCATTCTACGG
Foxc2	AATGACGCGACATAG	ATTCATCCGCAGGTC	AAGCGGACGTCAGTT	AGATTGGCGCGACAT
Foxd4	AATGACGCGACATAG	CCGCAAGTAATCTGT	GCGCAATAAACCCTA	AATCAGGATACGGCG
Foxf1	GCAGGGTGAACCTAC	ACTCAAGGCCGGTAT	GTCCTAGAGGTAGTT	AACGCGTAGGCTAGA
Foxh1	GCGGTGATTGCACCA	GGGCCAGCGCAATAA	TGATACGCGAACTGT	TATCATACGACGTGG
Fst	TAGAGGTATGTCGGA	GGGCCAGCGCAATAA	CCCTCGTACGCCTAT	TAAGATGTCGCCGTG
Furin	CGCGGTGTTCAGGAT	TCCGTTATGGGCGTA	TGATACGCGAACTGT	TAAGATGTCGCCGTG
Fxyd2	TAGAGGTATGTCGGA	ATTCATCCGCAGGTC	AAGCGGACGTCAGTT	AATCAGGATACGGCG
Fzd2	AATTGCATCTTCGCG	GCCTTATACAGCGTA	TGATACGCGAACTGT	TCTAGTCTCACGCAA
Gata1	CGCGGTGTTCAGGAT	GTCCCGGCGTATCAA	GTCCTAGAGGTAGTT	AACGCGTAGGCTAGA
Gata2	CGCGGTGTTCAGGAT	ATTCATCCGCAGGTC	ACGGAAGCTCTAATC	ACTACGCGCGGATAT
Gata3	GCAGGGTGAACCTAC	GGGTGGAATTTCGTA	GCACGAGATTCACAT	TATCATACGACGTGG
Gata4	CATGAATTCTCGCCA	CTGGTGATAACGCTA	AAGCGGACGTCAGTT	AGATTGGCGCGACAT
Gata5	AGGGCCACGCACAAA	GTCCCGGCGTATCAA	ACGGAAGCTCTAATC	TGCGTACGACAATGT
Gata6	AATTGCATCTTCGCG	GTCCCGGCGTATCAA	GACTGATTGGATGCA	TTGACGAAGCCTGAC
Gbx2	GCAGGGTGAACCTAC	CTGGTGATAACGCTA	GCGCAATAAACCCTA	TAAGATGTCGCCGTG
Gdf3	TAGAGGTATGTCGGA	GTCCCGGCGTATCAA	TCCGCCTGGATCCAA	ACAACGTGCGCCTGA
Gfi1	CATGAATTCTCGCCA	CACTCGTACAGCGTT	GGCTAGCAGTCCGTC	AACGCGTAGGCTAGA
Gfi1b	GCAGGGTGAACCTAC	GCCTTATACAGCGTA	GACTGATTGGATGCA	TCTAGTCTCACGCAA
Gipc2	TAGAGGTATGTCGGA	CCGCAAGTAATCTGT	ACGGAAGCTCTAATC	ACTACGCGCGGATAT
Gjb3	AGCTCGGCCTGTGAT	ACTCAAGGCCGGTAT	AAGCGGACGTCAGTT	TAAGATGTCGCCGTG
Gjb5	TGCTCCCGGATTACA	ACTCAAGGCCGGTAT	TGATACGCGAACTGT	ACTACGCGCGGATAT
Gm2694	TAATCAAAGGCCGCA	GGGTGGAATTTCGTA	GGCTAGCAGTCCGTC	ACAACGTGCGCCTGA
Gmpr	AATGACGCGACATAG	CTGGTGATAACGCTA	GCACGAGATTCACAT	ACAACGTGCGCCTGA
Gng3	TGCTCCCGGATTACA	TATCGCAACCGACCT	ACGGAAGCTCTAATC	TCTAGTCTCACGCAA
Gngt2	TGACGGTTGTAACGG	ACTCAAGGCCGGTAT	AATCCAGACGGGATG	ACAACGTGCGCCTGA
Gpc4	CATGAATTCTCGCCA	CTGGTGATAACGCTA	GACTGATTGGATGCA	AATCAGGATACGGCG
Grap	TAATCAAAGGCCGCA	GTCCCGGCGTATCAA	GCGCAATAAACCCTA	TGCGTACGACAATGT
Gsn	AGCTCGGCCTGTGAT	TATCGCAACCGACCT	TAGAATTCGCGGCCA	TAAGATGTCGCCGTG
Gypa	AATTGCATCTTCGCG	TCCGTTATGGGCGTA	ACGGAAGCTCTAATC	TGGATCATTCTACGG
Gypc	AGCTCGGCCTGTGAT	GGCTTACTGAGTGAA	GCGCAATAAACCCTA	TAAGATGTCGCCGTG
Hand1	TAATCAAAGGCCGCA	TATCGCAACCGACCT	TGATACGCGAACTGT	TGGATCATTCTACGG
Hand2	AATTGCATCTTCGCG	GGGTGGAATTTCGTA	TAGAATTCGCGGCCA	TTGACGAAGCCTGAC
Hapln1	TAGAGGTATGTCGGA	GCCTTATACAGCGTA	AATCCAGACGGGATG	ACTACGCGCGGATAT
Hcn4	TAATCAAAGGCCGCA	GGGCCAGCGCAATAA	GACTGATTGGATGCA	TAAGATGTCGCCGTG
Hemgn	AATTGCATCTTCGCG	GGGCCAGCGCAATAA	TGATACGCGAACTGT	GGTCTCGGATATGCA
Hes3	GCGGTGATTGCACCA	CCGCAAGTAATCTGT	GCGCAATAAACCCTA	TTGACGAAGCCTGAC
Hes7	GCGGTGATTGCACCA	CTGGTGATAACGCTA	GTCCTAGAGGTAGTT	TTGACGAAGCCTGAC
Hoxa1	AGCTCGGCCTGTGAT	ATTCATCCGCAGGTC	GTCCTAGAGGTAGTT	TTGACGAAGCCTGAC
Hoxa10	AGGGCCACGCACAAA	CCGCAAGTAATCTGT	GCACGAGATTCACAT	TATCATACGACGTGG
Hoxa11	TGCTCCCGGATTACA	CACTCGTACAGCGTT	ACGGAAGCTCTAATC	GGTCTCGGATATGCA
Hoxa13	AATTGCATCTTCGCG	CTGGTGATAACGCTA	GTCCTAGAGGTAGTT	TGGATCATTCTACGG
Hoxa7	TAGAGGTATGTCGGA	TATCGCAACCGACCT	ACGGAAGCTCTAATC	AATCAGGATACGGCG
Hoxa9	TAATCAAAGGCCGCA	CACTCGTACAGCGTT	GACTGATTGGATGCA	GGTCTCGGATATGCA
Hoxb1	TGCTCCCGGATTACA	CACTCGTACAGCGTT	GCACGAGATTCACAT	TTGACGAAGCCTGAC
Hoxb3	TGCTCCCGGATTACA	ATTCATCCGCAGGTC	ACGGAAGCTCTAATC	AGATTGGCGCGACAT
Hoxb4	CGCGGTGTTCAGGAT	GGCTTACTGAGTGAA	GCGCAATAAACCCTA	ACTACGCGCGGATAT
Hoxb5	GCGGTGATTGCACCA	TCCGTTATGGGCGTA	GGCTAGCAGTCCGTC	TGCGTACGACAATGT
Hoxb6	GCGGTGATTGCACCA	ATTCATCCGCAGGTC	GCGCAATAAACCCTA	AATCAGGATACGGCG
Hoxb8	CATGAATTCTCGCCA	GTCCCGGCGTATCAA	GGCTAGCAGTCCGTC	AGATTGGCGCGACAT
Hoxb9	GCGGTGATTGCACCA	GTCCCGGCGTATCAA	AAGCGGACGTCAGTT	TTGACGAAGCCTGAC
Hoxc6	CGCGGTGTTCAGGAT	CCGCAAGTAATCTGT	GCACGAGATTCACAT	TGGATCATTCTACGG
Hoxc8	TAATCAAAGGCCGCA	CACTCGTACAGCGTT	ACGGAAGCTCTAATC	TTGACGAAGCCTGAC
Hoxc9	GCAGGGTGAACCTAC	GGGTGGAATTTCGTA	TAGAATTCGCGGCCA	AACGCGTAGGCTAGA
Hoxd4	CATGAATTCTCGCCA	ACTCAAGGCCGGTAT	TGATACGCGAACTGT	ACAACGTGCGCCTGA
Hoxd9	GCAGGGTGAACCTAC	ACTCAAGGCCGGTAT	ACGGAAGCTCTAATC	ACAACGTGCGCCTGA
Hsf1	AATTGCATCTTCGCG	ACTCAAGGCCGGTAT	GACTGATTGGATGCA	TCTAGTCTCACGCAA
Icam2	AGCTCGGCCTGTGAT	CACTCGTACAGCGTT	TCCGCCTGGATCCAA	TCTAGTCTCACGCAA
Igf1	TAGAGGTATGTCGGA	CTGGTGATAACGCTA	TAGAATTCGCGGCCA	ACTACGCGCGGATAT
Igfbp3	AGCTCGGCCTGTGAT	GGGTGGAATTTCGTA	ACGGAAGCTCTAATC	TTGACGAAGCCTGAC
Ikzf1	GCGGTGATTGCACCA	GGCTTACTGAGTGAA	AATCCAGACGGGATG	TTGACGAAGCCTGAC
Irx1	TGCTCCCGGATTACA	GGCTTACTGAGTGAA	GGCTAGCAGTCCGTC	TCTAGTCTCACGCAA
Irx2	AATGACGCGACATAG	GTCCCGGCGTATCAA	TGATACGCGAACTGT	ACAACGTGCGCCTGA
Irx3	GCGGTGATTGCACCA	TCCGTTATGGGCGTA	GACTGATTGGATGCA	GGTCTCGGATATGCA
Irx5	GCGGTGATTGCACCA	GTCCCGGCGTATCAA	CCCTCGTACGCCTAT	TGGATCATTCTACGG
Isl1	AATGACGCGACATAG	CACTCGTACAGCGTT	AATCCAGACGGGATG	TTGACGAAGCCTGAC
Itga3	AGGGCCACGCACAAA	ATTCATCCGCAGGTC	AATCCAGACGGGATG	TGGATCATTCTACGG
Itga4	TGCTCCCGGATTACA	CACTCGTACAGCGTT	TAGAATTCGCGGCCA	TGCGTACGACAATGT
Jarid2	AATGACGCGACATAG	CTGGTGATAACGCTA	AAGCGGACGTCAGTT	TATCATACGACGTGG
Kcng1	GCAGGGTGAACCTAC	CCGCAAGTAATCTGT	TCCGCCTGGATCCAA	TTGACGAAGCCTGAC
Kdr	GCAGGGTGAACCTAC	GGGTGGAATTTCGTA	GCGCAATAAACCCTA	GGTCTCGGATATGCA
Kitl	TAGAGGTATGTCGGA	CACTCGTACAGCGTT	TAGAATTCGCGGCCA	TCTAGTCTCACGCAA
Klb	AATGACGCGACATAG	CTGGTGATAACGCTA	GGCTAGCAGTCCGTC	TTGACGAAGCCTGAC
Klf1	AATTGCATCTTCGCG	TCCGTTATGGGCGTA	GGCTAGCAGTCCGTC	TTGACGAAGCCTGAC
Kmt2b	GCAGGGTGAACCTAC	CTGGTGATAACGCTA	CCCTCGTACGCCTAT	TGGATCATTCTACGG
Kmt2d	TAATCAAAGGCCGCA	TCCGTTATGGGCGTA	GACTGATTGGATGCA	ACTACGCGCGGATAT
Krt18	TGCTCCCGGATTACA	GTCCCGGCGTATCAA	CCCTCGTACGCCTAT	TCTAGTCTCACGCAA
Ldhb	AATGACGCGACATAG	GGCTTACTGAGTGAA	AAGCGGACGTCAGTT	ACAACGTGCGCCTGA
Lef1	TGCTCCCGGATTACA	GTCCCGGCGTATCAA	GCGCAATAAACCCTA	TATCATACGACGTGG
Lefty1	TAGAGGTATGTCGGA	GCCTTATACAGCGTA	GTCCTAGAGGTAGTT	AACGCGTAGGCTAGA
Lefty2	TGACGGTTGTAACGG	TCCGTTATGGGCGTA	ACGGAAGCTCTAATC	AACGCGTAGGCTAGA
Lfng	GCAGGGTGAACCTAC	TATCGCAACCGACCT	GCACGAGATTCACAT	TTGACGAAGCCTGAC
Lhx1	GCAGGGTGAACCTAC	ACTCAAGGCCGGTAT	TGATACGCGAACTGT	TATCATACGACGTGG
Lhx2	TAGAGGTATGTCGGA	GGGTGGAATTTCGTA	AAGCGGACGTCAGTT	TGGATCATTCTACGG
Lin28a	CATGAATTCTCGCCA	CCGCAAGTAATCTGT	AAGCGGACGTCAGTT	AACGCGTAGGCTAGA
Lmo2	GCAGGGTGAACCTAC	ACTCAAGGCCGGTAT	CCCTCGTACGCCTAT	TTGACGAAGCCTGAC
Lrrc46	GCAGGGTGAACCTAC	TCCGTTATGGGCGTA	AAGCGGACGTCAGTT	TAAGATGTCGCCGTG
Lum	CATGAATTCTCGCCA	ATTCATCCGCAGGTC	GGCTAGCAGTCCGTC	TAAGATGTCGCCGTG
Lyl1	CGCGGTGTTCAGGAT	CTGGTGATAACGCTA	TGATACGCGAACTGT	TTGACGAAGCCTGAC
Lypd6b	AGGGCCACGCACAAA	ATTCATCCGCAGGTC	GCACGAGATTCACAT	TCTAGTCTCACGCAA
Marcks	TGACGGTTGTAACGG	TCCGTTATGGGCGTA	CCCTCGTACGCCTAT	TAAGATGTCGCCGTG
Mcl1	TAATCAAAGGCCGCA	CACTCGTACAGCGTT	GCACGAGATTCACAT	TCTAGTCTCACGCAA
Mef2c	GCAGGGTGAACCTAC	GGGTGGAATTTCGTA	GACTGATTGGATGCA	ACTACGCGCGGATAT
Meis1	GCGGTGATTGCACCA	ACTCAAGGCCGGTAT	GCGCAATAAACCCTA	GGTCTCGGATATGCA
Meis2	TGACGGTTGTAACGG	GGGCCAGCGCAATAA	AAGCGGACGTCAGTT	GGTCTCGGATATGCA
Meox1	TGACGGTTGTAACGG	GTCCCGGCGTATCAA	GCACGAGATTCACAT	TCTAGTCTCACGCAA
Mesp2	GCAGGGTGAACCTAC	TCCGTTATGGGCGTA	GGCTAGCAGTCCGTC	AACGCGTAGGCTAGA
Mixl1	GCGGTGATTGCACCA	CCGCAAGTAATCTGT	GCACGAGATTCACAT	TGCGTACGACAATGT
Mkrn1	GCGGTGATTGCACCA	TATCGCAACCGACCT	GCGCAATAAACCCTA	ACTACGCGCGGATAT
Mnt	GCAGGGTGAACCTAC	ATTCATCCGCAGGTC	GGCTAGCAGTCCGTC	TGGATCATTCTACGG
Morc4	TGACGGTTGTAACGG	GGCTTACTGAGTGAA	AAGCGGACGTCAGTT	AATCAGGATACGGCG
Mpl	CATGAATTCTCGCCA	GTCCCGGCGTATCAA	CCCTCGTACGCCTAT	ACTACGCGCGGATAT
Mrap	GCAGGGTGAACCTAC	GCCTTATACAGCGTA	TCCGCCTGGATCCAA	TGCGTACGACAATGT
Msx1	AGCTCGGCCTGTGAT	GTCCCGGCGTATCAA	CCCTCGTACGCCTAT	ACAACGTGCGCCTGA
Msx2	AGCTCGGCCTGTGAT	TATCGCAACCGACCT	GCGCAATAAACCCTA	AGATTGGCGCGACAT
Myb	AATGACGCGACATAG	ACTCAAGGCCGGTAT	AAGCGGACGTCAGTT	AACGCGTAGGCTAGA
Myh9	AATTGCATCTTCGCG	GTCCCGGCGTATCAA	GCACGAGATTCACAT	TAAGATGTCGCCGTG
Nanog	AGGGCCACGCACAAA	TCCGTTATGGGCGTA	AATCCAGACGGGATG	AACGCGTAGGCTAGA
Nebl	GCGGTGATTGCACCA	GGCTTACTGAGTGAA	AAGCGGACGTCAGTT	GGTCTCGGATATGCA
Nefl	TAATCAAAGGCCGCA	ATTCATCCGCAGGTC	GCGCAATAAACCCTA	TTGACGAAGCCTGAC
Nepn	GCGGTGATTGCACCA	GGCTTACTGAGTGAA	CCCTCGTACGCCTAT	AACGCGTAGGCTAGA
Nfe2	AATTGCATCTTCGCG	GGGCCAGCGCAATAA	GGCTAGCAGTCCGTC	ACAACGTGCGCCTGA
Nid1	TGCTCCCGGATTACA	CACTCGTACAGCGTT	CCCTCGTACGCCTAT	AGATTGGCGCGACAT
Nkx1-2	AATGACGCGACATAG	ACTCAAGGCCGGTAT	GACTGATTGGATGCA	GGTCTCGGATATGCA
Nkx2-3	GCAGGGTGAACCTAC	TCCGTTATGGGCGTA	GACTGATTGGATGCA	AGATTGGCGCGACAT
Nodal	AGGGCCACGCACAAA	TCCGTTATGGGCGTA	CCCTCGTACGCCTAT	AGATTGGCGCGACAT
Notch1	TGACGGTTGTAACGG	ATTCATCCGCAGGTC	AAGCGGACGTCAGTT	TATCATACGACGTGG
Nr1d1	TAATCAAAGGCCGCA	GGGCCAGCGCAATAA	AATCCAGACGGGATG	AACGCGTAGGCTAGA
Nr2f1	TAATCAAAGGCCGCA	GCCTTATACAGCGTA	TGATACGCGAACTGT	AACGCGTAGGCTAGA
Nrp1	AGCTCGGCCTGTGAT	TATCGCAACCGACCT	AATCCAGACGGGATG	ACTACGCGCGGATAT
Osr1	TGCTCCCGGATTACA	TCCGTTATGGGCGTA	GCACGAGATTCACAT	AGATTGGCGCGACAT
Otx2	AATTGCATCTTCGCG	CACTCGTACAGCGTT	AAGCGGACGTCAGTT	TCTAGTCTCACGCAA
Ovol2	AGGGCCACGCACAAA	CACTCGTACAGCGTT	AAGCGGACGTCAGTT	TGCGTACGACAATGT
Pax6	TAATCAAAGGCCGCA	TCCGTTATGGGCGTA	AATCCAGACGGGATG	TAAGATGTCGCCGTG
Pax8	CATGAATTCTCGCCA	GTCCCGGCGTATCAA	TCCGCCTGGATCCAA	TGCGTACGACAATGT
Pcdh19	TGACGGTTGTAACGG	GGGTGGAATTTCGTA	ACGGAAGCTCTAATC	AATCAGGATACGGCG
Pcgf2	AATTGCATCTTCGCG	CCGCAAGTAATCTGT	AATCCAGACGGGATG	AACGCGTAGGCTAGA
Pcgf3	TGACGGTTGTAACGG	CTGGTGATAACGCTA	ACGGAAGCTCTAATC	ACAACGTGCGCCTGA
Pcgf5	CATGAATTCTCGCCA	GCCTTATACAGCGTA	ACGGAAGCTCTAATC	TGCGTACGACAATGT
Pcgf6	AATGACGCGACATAG	GGCTTACTGAGTGAA	GACTGATTGGATGCA	TCTAGTCTCACGCAA
Pcsk1n	TAATCAAAGGCCGCA	GGGTGGAATTTCGTA	ACGGAAGCTCTAATC	ACTACGCGCGGATAT
Pdgfa	GCGGTGATTGCACCA	GGGTGGAATTTCGTA	ACGGAAGCTCTAATC	GGTCTCGGATATGCA
Pdgfra	TAATCAAAGGCCGCA	GCCTTATACAGCGTA	TCCGCCTGGATCCAA	TATCATACGACGTGG
Pecam1	GCAGGGTGAACCTAC	GGCTTACTGAGTGAA	TCCGCCTGGATCCAA	TCTAGTCTCACGCAA
Per2	AGGGCCACGCACAAA	TATCGCAACCGACCT	ACGGAAGCTCTAATC	AACGCGTAGGCTAGA
Perp	CATGAATTCTCGCCA	TCCGTTATGGGCGTA	ACGGAAGCTCTAATC	ACAACGTGCGCCTGA
Piezo2	TAATCAAAGGCCGCA	GGGCCAGCGCAATAA	GCACGAGATTCACAT	TTGACGAAGCCTGAC
Pim2	TAATCAAAGGCCGCA	GGGCCAGCGCAATAA	CCCTCGTACGCCTAT	AGATTGGCGCGACAT
Pitx1	GCAGGGTGAACCTAC	GGCTTACTGAGTGAA	ACGGAAGCTCTAATC	AACGCGTAGGCTAGA
Plac1	CATGAATTCTCGCCA	GGCTTACTGAGTGAA	ACGGAAGCTCTAATC	TCTAGTCTCACGCAA
Plek	AGCTCGGCCTGTGAT	CTGGTGATAACGCTA	GACTGATTGGATGCA	TAAGATGTCGCCGTG
Plp1	AGCTCGGCCTGTGAT	GCCTTATACAGCGTA	AAGCGGACGTCAGTT	TATCATACGACGTGG
Plvap	AGCTCGGCCTGTGAT	GTCCCGGCGTATCAA	GGCTAGCAGTCCGTC	AATCAGGATACGGCG
Podxl	AGGGCCACGCACAAA	GGGCCAGCGCAATAA	AATCCAGACGGGATG	TGCGTACGACAATGT
Popdc2	CGCGGTGTTCAGGAT	GGGTGGAATTTCGTA	TAGAATTCGCGGCCA	TGGATCATTCTACGG
Postn	TGCTCCCGGATTACA	CACTCGTACAGCGTT	TCCGCCTGGATCCAA	ACTACGCGCGGATAT
Pou3f1	AATGACGCGACATAG	ACTCAAGGCCGGTAT	ACGGAAGCTCTAATC	TTGACGAAGCCTGAC
Pou5f1	TGACGGTTGTAACGG	TATCGCAACCGACCT	GCGCAATAAACCCTA	TTGACGAAGCCTGAC
Prdm1	TGCTCCCGGATTACA	TCCGTTATGGGCGTA	CCCTCGTACGCCTAT	TGGATCATTCTACGG
Prrx1	TAGAGGTATGTCGGA	CCGCAAGTAATCTGT	TAGAATTCGCGGCCA	AATCAGGATACGGCG
Prrx2	AATTGCATCTTCGCG	CCGCAAGTAATCTGT	CCCTCGTACGCCTAT	AGATTGGCGCGACAT
Psmb8	GCAGGGTGAACCTAC	TATCGCAACCGACCT	TAGAATTCGCGGCCA	TGCGTACGACAATGT
Ptn	AGCTCGGCCTGTGAT	TCCGTTATGGGCGTA	ACGGAAGCTCTAATC	TCTAGTCTCACGCAA
Ptprc	AGCTCGGCCTGTGAT	GTCCCGGCGTATCAA	TCCGCCTGGATCCAA	TGGATCATTCTACGG
Rab27b	AGGGCCACGCACAAA	GGCTTACTGAGTGAA	CCCTCGTACGCCTAT	AATCAGGATACGGCG
Ramp2	AATGACGCGACATAG	ACTCAAGGCCGGTAT	TAGAATTCGCGGCCA	ACTACGCGCGGATAT
Rgl1	TAATCAAAGGCCGCA	ACTCAAGGCCGGTAT	ACGGAAGCTCTAATC	TGGATCATTCTACGG
Rhoj	GCGGTGATTGCACCA	GTCCCGGCGTATCAA	GTCCTAGAGGTAGTT	TATCATACGACGTGG
Rspo3	GCAGGGTGAACCTAC	GCCTTATACAGCGTA	GTCCTAGAGGTAGTT	TTGACGAAGCCTGAC
Runx1	AGCTCGGCCTGTGAT	TATCGCAACCGACCT	CCCTCGTACGCCTAT	TTGACGAAGCCTGAC
Sall3	TGACGGTTGTAACGG	GCCTTATACAGCGTA	TCCGCCTGGATCCAA	TGGATCATTCTACGG
Samd3	CGCGGTGTTCAGGAT	CCGCAAGTAATCTGT	AAGCGGACGTCAGTT	AGATTGGCGCGACAT
Setd1a	AGGGCCACGCACAAA	GGGCCAGCGCAATAA	ACGGAAGCTCTAATC	TGGATCATTCTACGG
Setd1b	GCAGGGTGAACCTAC	TATCGCAACCGACCT	GCGCAATAAACCCTA	TGGATCATTCTACGG
Setd2	TAGAGGTATGTCGGA	CACTCGTACAGCGTT	GTCCTAGAGGTAGTT	AATCAGGATACGGCG
Sfmbt2	TGACGGTTGTAACGG	TCCGTTATGGGCGTA	GCGCAATAAACCCTA	TGCGTACGACAATGT
Sfrp1	AATTGCATCTTCGCG	GCCTTATACAGCGTA	GACTGATTGGATGCA	AGATTGGCGCGACAT
Sfrp2	AATGACGCGACATAG	TCCGTTATGGGCGTA	ACGGAAGCTCTAATC	AATCAGGATACGGCG
Sfrp5	CGCGGTGTTCAGGAT	GGGTGGAATTTCGTA	GACTGATTGGATGCA	AGATTGGCGCGACAT
Shh	AATTGCATCTTCGCG	TATCGCAACCGACCT	CCCTCGTACGCCTAT	AACGCGTAGGCTAGA
Shisa2	AGCTCGGCCTGTGAT	GCCTTATACAGCGTA	TGATACGCGAACTGT	AGATTGGCGCGACAT
Six1	TAATCAAAGGCCGCA	TCCGTTATGGGCGTA	ACGGAAGCTCTAATC	AGATTGGCGCGACAT
Six3	AGGGCCACGCACAAA	CTGGTGATAACGCTA	GCGCAATAAACCCTA	AATCAGGATACGGCG
Slc38a5	TAGAGGTATGTCGGA	GGGTGGAATTTCGTA	GGCTAGCAGTCCGTC	ACTACGCGCGGATAT
Slc4a1	TGACGGTTGTAACGG	GGGCCAGCGCAATAA	TAGAATTCGCGGCCA	ACAACGTGCGCCTGA
Slc7a3	TAGAGGTATGTCGGA	TCCGTTATGGGCGTA	AATCCAGACGGGATG	AATCAGGATACGGCG
Smarcd3	GCAGGGTGAACCTAC	ACTCAAGGCCGGTAT	TAGAATTCGCGGCCA	TAAGATGTCGCCGTG
Smim1	AGCTCGGCCTGTGAT	CTGGTGATAACGCTA	TGATACGCGAACTGT	ACAACGTGCGCCTGA
Smoc2	AATTGCATCTTCGCG	ATTCATCCGCAGGTC	GACTGATTGGATGCA	TGGATCATTCTACGG
Snai1	AGCTCGGCCTGTGAT	GGCTTACTGAGTGAA	TAGAATTCGCGGCCA	AATCAGGATACGGCG
Soat2	GCGGTGATTGCACCA	TATCGCAACCGACCT	TGATACGCGAACTGT	AGATTGGCGCGACAT
Socs2	CGCGGTGTTCAGGAT	GTCCCGGCGTATCAA	TCCGCCTGGATCCAA	GGTCTCGGATATGCA
Sord	AGGGCCACGCACAAA	GCCTTATACAGCGTA	GTCCTAGAGGTAGTT	TGGATCATTCTACGG
Sox10	AATGACGCGACATAG	TCCGTTATGGGCGTA	AAGCGGACGTCAGTT	ACTACGCGCGGATAT
Sox17	CATGAATTCTCGCCA	TATCGCAACCGACCT	GACTGATTGGATGCA	TGCGTACGACAATGT
Sox18	AATGACGCGACATAG	TCCGTTATGGGCGTA	TGATACGCGAACTGT	TGCGTACGACAATGT
Sox2	TAATCAAAGGCCGCA	GGGCCAGCGCAATAA	TCCGCCTGGATCCAA	ACTACGCGCGGATAT
Sox4	AGGGCCACGCACAAA	GGGTGGAATTTCGTA	AAGCGGACGTCAGTT	ACAACGTGCGCCTGA
Sox7	GCGGTGATTGCACCA	GCCTTATACAGCGTA	CCCTCGTACGCCTAT	TAAGATGTCGCCGTG
Sp5	TAGAGGTATGTCGGA	CACTCGTACAGCGTT	TCCGCCTGGATCCAA	TAAGATGTCGCCGTG
Spi1	TGACGGTTGTAACGG	GGGTGGAATTTCGTA	TCCGCCTGGATCCAA	TTGACGAAGCCTGAC
Spry4	TAATCAAAGGCCGCA	GCCTTATACAGCGTA	GTCCTAGAGGTAGTT	GGTCTCGGATATGCA
Stmn2	TGCTCCCGGATTACA	ATTCATCCGCAGGTC	TAGAATTCGCGGCCA	AACGCGTAGGCTAGA
Suz12	TAGAGGTATGTCGGA	GCCTTATACAGCGTA	TGATACGCGAACTGT	TATCATACGACGTGG
T	CGCGGTGTTCAGGAT	CTGGTGATAACGCTA	CCCTCGTACGCCTAT	ACAACGTGCGCCTGA
Tagln	GCGGTGATTGCACCA	TCCGTTATGGGCGTA	GCGCAATAAACCCTA	ACAACGTGCGCCTGA
Tal1	TGACGGTTGTAACGG	ATTCATCCGCAGGTC	TCCGCCTGGATCCAA	TAAGATGTCGCCGTG
Tbx1	CGCGGTGTTCAGGAT	CTGGTGATAACGCTA	TAGAATTCGCGGCCA	AACGCGTAGGCTAGA
Tbx3	AATGACGCGACATAG	ATTCATCCGCAGGTC	TGATACGCGAACTGT	ACTACGCGCGGATAT
Tbx4	TAGAGGTATGTCGGA	GGCTTACTGAGTGAA	TCCGCCTGGATCCAA	TGGATCATTCTACGG
Tbx5	GCAGGGTGAACCTAC	ATTCATCCGCAGGTC	GCACGAGATTCACAT	ACTACGCGCGGATAT
Tbx6	TGACGGTTGTAACGG	ACTCAAGGCCGGTAT	TCCGCCTGGATCCAA	TATCATACGACGTGG
Tcf7l1	CGCGGTGTTCAGGAT	TCCGTTATGGGCGTA	GACTGATTGGATGCA	TATCATACGACGTGG
Tdo2	TAGAGGTATGTCGGA	GTCCCGGCGTATCAA	GCACGAGATTCACAT	TGCGTACGACAATGT
Tead2	AGCTCGGCCTGTGAT	GGGTGGAATTTCGTA	GCACGAGATTCACAT	TCTAGTCTCACGCAA
Tet1	TAATCAAAGGCCGCA	GTCCCGGCGTATCAA	AATCCAGACGGGATG	TATCATACGACGTGG
Tet2	GCAGGGTGAACCTAC	GTCCCGGCGTATCAA	TGATACGCGAACTGT	AGATTGGCGCGACAT
Tet3	TGCTCCCGGATTACA	GGGTGGAATTTCGTA	GTCCTAGAGGTAGTT	AGATTGGCGCGACAT
Tex19.1	TGACGGTTGTAACGG	TATCGCAACCGACCT	CCCTCGTACGCCTAT	AATCAGGATACGGCG
Tfap2a	CATGAATTCTCGCCA	GTCCCGGCGTATCAA	ACGGAAGCTCTAATC	TAAGATGTCGCCGTG
Tfap2b	TAGAGGTATGTCGGA	ATTCATCCGCAGGTC	AATCCAGACGGGATG	AACGCGTAGGCTAGA
Tfap2c	CGCGGTGTTCAGGAT	GGGCCAGCGCAATAA	AATCCAGACGGGATG	ACAACGTGCGCCTGA
Tgm1	CGCGGTGTTCAGGAT	CACTCGTACAGCGTT	ACGGAAGCTCTAATC	TAAGATGTCGCCGTG
Thbs1	CGCGGTGTTCAGGAT	ACTCAAGGCCGGTAT	AAGCGGACGTCAGTT	ACTACGCGCGGATAT
Tinagl1	TAATCAAAGGCCGCA	TCCGTTATGGGCGTA	TAGAATTCGCGGCCA	AACGCGTAGGCTAGA
Tjp2	AATTGCATCTTCGCG	GTCCCGGCGTATCAA	GGCTAGCAGTCCGTC	ACTACGCGCGGATAT
Tmem108	TAATCAAAGGCCGCA	TATCGCAACCGACCT	ACGGAAGCTCTAATC	TAAGATGTCGCCGTG
Tmem119	TGACGGTTGTAACGG	ATTCATCCGCAGGTC	ACGGAAGCTCTAATC	TGGATCATTCTACGG
Tmem37	TGCTCCCGGATTACA	GGGCCAGCGCAATAA	CCCTCGTACGCCTAT	ACTACGCGCGGATAT
Treml1	AATGACGCGACATAG	GTCCCGGCGTATCAA	AAGCGGACGTCAGTT	AATCAGGATACGGCG
Trim10	TGACGGTTGTAACGG	ATTCATCCGCAGGTC	CCCTCGTACGCCTAT	GGTCTCGGATATGCA
Ttn	TAGAGGTATGTCGGA	GGGCCAGCGCAATAA	GCGCAATAAACCCTA	TGCGTACGACAATGT
Twist2	AATGACGCGACATAG	CACTCGTACAGCGTT	AAGCGGACGTCAGTT	GGTCTCGGATATGCA
Usp28	CATGAATTCTCGCCA	GGCTTACTGAGTGAA	GCGCAATAAACCCTA	AATCAGGATACGGCG
Vamp5	AATTGCATCTTCGCG	CACTCGTACAGCGTT	GGCTAGCAGTCCGTC	AATCAGGATACGGCG
Vcam1	AGCTCGGCCTGTGAT	CACTCGTACAGCGTT	GCACGAGATTCACAT	TGGATCATTCTACGG
Wdr5	AATGACGCGACATAG	GGGCCAGCGCAATAA	GACTGATTGGATGCA	AGATTGGCGCGACAT
Wisp1	AATGACGCGACATAG	GGGCCAGCGCAATAA	GCGCAATAAACCCTA	TTGACGAAGCCTGAC
Wnt11	GCAGGGTGAACCTAC	GGGCCAGCGCAATAA	AATCCAGACGGGATG	TGGATCATTCTACGG
Wnt2	AGGGCCACGCACAAA	CACTCGTACAGCGTT	TAGAATTCGCGGCCA	TAAGATGTCGCCGTG
Wnt2b	GCGGTGATTGCACCA	CTGGTGATAACGCTA	CCCTCGTACGCCTAT	ACTACGCGCGGATAT
Wnt3	GCGGTGATTGCACCA	ATTCATCCGCAGGTC	CCCTCGTACGCCTAT	TGCGTACGACAATGT
Wnt3a	CGCGGTGTTCAGGAT	GCCTTATACAGCGTA	GCGCAATAAACCCTA	TGGATCATTCTACGG
Wnt5a	GCAGGGTGAACCTAC	GCCTTATACAGCGTA	GCGCAATAAACCCTA	AACGCGTAGGCTAGA
Wnt5b	GCGGTGATTGCACCA	GGGCCAGCGCAATAA	TAGAATTCGCGGCCA	TAAGATGTCGCCGTG
Wnt8a	AGCTCGGCCTGTGAT	GGGTGGAATTTCGTA	TCCGCCTGGATCCAA	AGATTGGCGCGACAT
Xist	AGGGCCACGCACAAA	ATTCATCCGCAGGTC	GCGCAATAAACCCTA	ACAACGTGCGCCTGA
Zfp444	CATGAATTCTCGCCA	GGGTGGAATTTCGTA	GACTGATTGGATGCA	AACGCGTAGGCTAGA
Zfp57	TAGAGGTATGTCGGA	TATCGCAACCGACCT	TGATACGCGAACTGT	TGCGTACGACAATGT
Zic3	CGCGGTGTTCAGGAT	GGGTGGAATTTCGTA	GTCCTAGAGGTAGTT	ACTACGCGCGGATAT
Aldh2	CGCGGTGTTCAGGAT	GGGCCAGCGCAATAA	GGCTAGCAGTCCGTC	ACTACGCGCGGATAT
