## Supplementary Tables for "Highly multiplexed spatially resolved gene expression profiling of mouse organogenesis": Supplementary_Table_3.xlsx

### Sheet: Sequential_readout-ID
ID	Readout	Readout_sequence	Channel
Fgf8	R49	TTCCACTGCGTAGTG	A647
Rhox5	R50	ATTGTGCGAGGTCCA	A488
Hoxb2	R51	TCAATTGGGCGCTCA	Cy3B
Fgfbp3	R52	CTCTAGGATCGTACG	A647
Pcgf1	R53	TGACTCGCACTGGGA	A488
Trap1a	R54	TTATTACGGAGGCTG	Cy3B
Basp1	R55	TAGCTCGACAGGGTT	A647
Blvrb	R56	TGCGGACCTCTTATA	A488
Cited4	R57	GCTAGGCACCTGGAT	Cy3B
Enkur	R58	GCGGCATTGACTAAG	A647
Gsc	R59	TCGGGCGGCTATAGA	A488
Hes1	R60	TGTTCGCCAGGATTG	Cy3B
Mgst1	R61	TGGTCGAGGTATTCG	A647
Mgst3	R62	ACATTCGTTATCGCG	A488
Dlx5	R63	ATATTCAGGCTAGCG	Cy3B
Gp9	R64	ACGCTAGTAACGTCT	A647
Hebp1	R65	CCTAGGCATATTCGA	A488
Hhex	R66	AGTACTCTTACGCGA	Cy3B
Crabp2	R67	TAACGAGTGCTAACG	A647
Etv2	R68	TATTCGTGAATCGCG	A488
Fcgr3	R69	ACGCGCGTCGTTATA	Cy3B
Ifng	R70	TATTGGCTACGGAGC	A647
Snca	R71	ATACGGACAATTCGG	A488
Bbc3	R72	GTCGTAATAGCACGC	Cy3B
Grrp1	R73	TCTCGTGATACGGAA	A647
Mesp1	R74	CTGCGAGACATTGCT	A488
Steap1	R75	CGCTAATTGCCGAGT	Cy3B
Tmem54	R76	TGCCTTGTCACGCAA	A647
Ecscr	R77	AGCACCTTTACATCG	A488
Lmo1	R78	CCGGTTAGCAATGCT	Cy3B
Alox5ap	R79	CCACGATCGCTGATT	A647
Cfc1	R80	TGGCCCATACTCGTT	A488
Eras	R81	CTTCAGCGATAGGCA	Cy3B
Nkx2-5	R82	GTAAGCTATAAGCGG	A647
Utf1	R83	ATTGCGAGGCCACTA	A488
Hoxd1	R84	ACTTCAACGAGTGAC	Cy3B
Eef2_SetA	G166	GCATAGGAGTGCGTT	A647
Eef2_SetB	G169	CGAATGTGCGCCCTT	A488
