## Supplementary Tables for "Highly multiplexed spatially resolved gene expression profiling of mouse organogenesis": Supplementary_Table_6.txt

Gene	padj	log2FoldChange	baseMean	significance
Bex3	7.89008773599463e-21	-0.402477248581988	4.3555007317581	Down
Cldn10	1.20046908271066e-07	-0.392001593686715	0.530902554197996	Down
Crabp1	9.70222847763773e-29	-0.922414671787931	2.94190805359901	Down
Fabp7	7.85150579838614e-09	-0.312945117292088	0.343353099884971	Down
Fgf17	1.47155075511806e-20	-0.531945246753974	0.496674683013073	Down
Fgf8	3.39134238537045e-20	-0.603465968345064	0.672993171002414	Down
Gbx2	4.5982799656795e-07	-0.26623086798449	0.210854735777158	Down
H2afv	0.000694533657603888	-0.244247689995339	3.78121001678029	Down
Idh2	0.0018109882915796	-0.258451686966989	1.99163488650664	Down
Malat1	2.35604833713409e-24	-0.421324181184002	3.72285663319224	Down
Ptn	7.70074127643246e-19	-0.531381711652931	4.14983204636344	Down
Rbp1	3.2456950351876e-23	-0.430751444293221	1.5067123593525	Down
Serpinh1	1.89281369243945e-08	-0.322511885958651	3.05313567807098	Down
Sfrp1	7.85150579838614e-09	-0.437300843972843	1.19276110670264	Down
Sparc	2.13161991250638e-29	-0.424052173378871	1.43232688840206	Down
Tmsb4x	8.31246212372078e-53	-0.708082400359064	4.23475376263469	Down
Tsc22d1	3.41241091814292e-22	-0.403517262529283	2.25502165016466	Down
Tuba1a	9.06835230568298e-05	-0.278131225287738	3.98792443590522	Down
2700046A07Rik	7.31307450479089e-13	0.351462761737696	0.490435809962365	Up
3632451O06Rik	1.15678288655114e-12	0.295996475159001	0.442881853384918	Up
Car4	6.21954388107076e-20	0.653291108715368	1.79353820999146	Up
Ccne1	0.0036420415203299	0.261208419340655	1.44048484171342	Up
Cd63	1.21501331726143e-12	0.312824888742868	1.30503205432182	Up
Cntnap2	1.08464260747952e-21	0.382152424735995	0.485198101933422	Up
Cpe	5.11759211404468e-11	0.315800989975166	0.890869788500542	Up
Cpne5	2.18964298572083e-05	0.264303470680544	0.390437664851558	Up
Crip2	4.29801083988529e-16	0.368840886381556	1.04939453012081	Up
Efna2	4.04232247024612e-27	0.472315261566224	0.695141805664174	Up
Ehbp1	2.96866798456798e-94	0.821911222080359	0.772390378979827	Up
Enpp2	0.00143899090201688	0.257624096257633	0.244098655154209	Up
Fam181b	1.21668861984873e-46	0.980083819919697	1.8025174306481	Up
Fam195a	2.71787467395995e-05	0.263215075558845	0.583561685395352	Up
Fkbp11	7.14233118917706e-46	0.453007428925377	0.950270038823578	Up
Hes5	5.6326965731222e-20	0.500308766744976	0.839798701889677	Up
Id3	1.13397705952832e-08	0.435210494185276	4.12597894578032	Up
Igfbp2	5.12789843511671e-23	0.508852838364439	1.64957248168373	Up
Laptm4b	0.0327666156849518	0.249176192772633	0.973094471840889	Up
Larp7	8.1522968617052e-18	0.337067757045554	1.68462625171434	Up
Lix1	5.1241499900617e-12	0.37062307425287	1.10222807044236	Up
Lmo1	4.13396086330922e-59	0.558217095770303	0.663076165711397	Up
Lyar	0.000105955763008087	0.259708820568611	3.32323071259717	Up
Mab21l2	1.13139034981433e-41	0.42566529862377	0.319101313942918	Up
Mak16	1.63522669893126e-12	0.326248085310362	1.37896507600386	Up
Mrpl20	0.0320343892121904	0.240411878126414	2.57589968432217	Up
Myc	9.76741487071652e-12	0.296845848797063	0.503234117238945	Up
Odc1	0.00919158680158201	0.255784570427541	2.30758568800062	Up
Otx1	9.5057380670422e-31	0.374998149577398	0.40432703436562	Up
Otx2	1.71650958413959e-91	0.814477399731055	0.693681908393596	Up
Pcsk1n	9.85511866170544e-29	0.444217105970587	0.509212143944842	Up
Pim1	3.4227510592926e-07	0.293834918299843	0.588018373073688	Up
Plin3	2.72647130460857e-32	0.420442006586471	0.955130766171169	Up
Pou3f1	2.76336832048562e-10	0.333191042015886	0.714786589739348	Up
Ppp1r1a	4.69304187970545e-10	0.293339304710313	0.804880270794617	Up
Rrp1b	0.0018109882915796	0.266591207532832	1.10820056963989	Up
Slc25a4	2.7921981825967e-13	0.31387586401631	3.64035209272889	Up
Slc2a3	3.74417582433296e-05	0.291106135629775	1.38321145156233	Up
Sms	2.45998840406224e-06	0.277398401862653	1.97742136339528	Up
Sp5	1.62352831436784e-49	0.685337849521169	0.899548641366284	Up
Srm	1.86441783175284e-06	0.305793303450678	2.97685683266869	Up
Sssca1	3.74417582433296e-05	0.283065234874606	1.84723957868614	Up
Tal2	1.34776829206245e-63	0.630896734931543	0.654172360697074	Up
Timm8a1	0.000209263705910444	0.268117584721432	2.34417649169012	Up
Tomm5	2.62346477247918e-05	0.288813520482377	2.62943951586634	Up
Tpbg	6.21954388107076e-20	0.36354214896018	0.907740211318666	Up
Trh	6.05133748093476e-45	0.645736000433991	0.669525501449422	Up
Tubb3	6.29789348910708e-11	0.362110349152872	0.619349243910129	Up
