## Supplementary Tables for "Highly multiplexed spatially resolved gene expression profiling of mouse organogenesis": Supplementary_Table_7.txt

gene	global	stat	FDR	rank	mean_groups	mean_groups_10
Crabp1	2.9832229747038	0.62075877951729	0.000166399811844736	1	12	8
Fam181b	1.88810811005782	0.557436008177143	0.000166399811844736	2	23	3
Hes3	1.78124835536348	0.510798606849533	0.000166399811844736	3	4	4
Car4	1.77312783316861	0.484070454732379	0.000166399811844736	4	14	9
En1	1.11244227285844	0.459521018609798	0.000166399811844736	5	4	4
Ehbp1	0.776271026279573	0.436327891565223	0.000166399811844736	6	23	3
Fgf8	0.67397752199213	0.435968488936475	0.000166399811844736	7	10	4
Sp5	0.917895646255511	0.423289563482666	0.000166399811844736	8	14	9
Otx2	0.67727198865606	0.414325395625621	0.000166399811844736	9	23	3
Sfrp1	1.19106349560945	0.402145806719908	0.000166399811844736	10	16	10
Id3	4.09607260326632	0.39850017052595	0.000166399811844736	11	19	1
Tmsb4x	4.25647862671125	0.391228022760979	0.000166399811844736	12	7	7
Fgf17	0.498713644077723	0.372153211145476	0.000166399811844736	13	10	4
Trh	0.676633458772698	0.35748414273503	0.000166399811844736	14	23	3
Tal2	0.679782557453808	0.354129931516091	0.000166399811844736	15	23	3
Id2	2.53775965889014	0.337203285897682	0.000166399811844736	16	8	8
Ptn	4.18668272778774	0.326241081554983	0.000166399811844736	17	8	8
Hes5	0.829529459879882	0.319530443526945	0.000166399811844736	18	24	3
Cldn10	0.542151277282349	0.307014577566089	0.000166399811844736	19	10	4
Stmn2	0.846691991012191	0.294802582432277	0.000166399811844736	20	16	10
Lmo1	0.666700989084171	0.290761444312364	0.000166399811844736	21	13	3
Igfbp2	1.62537467995846	0.287448349792479	0.000166399811844736	22	5	5
Sfrp2	0.973522730306147	0.283747641028865	0.000166399811844736	23	8	8
Efna2	0.708555850386553	0.282073483826461	0.000166399811844736	24	23	3
Hoxb2	0.224233851983703	0.267776773862508	0.000166399811844736	25	16	10
Crabp2	3.06011118007396	0.253784316978187	0.000166399811844736	26	8	8
Pax8	0.427647065124387	0.252673688198237	0.000166399811844736	27	10	4
Rbp1	1.53003421113301	0.246746906285233	0.000166399811844736	28	7	7
Nkd1	0.995137270493274	0.243795882078704	0.000166399811844736	29	4	4
Bex3	4.36978019557037	0.238881035428697	0.000166399811844736	30	8	8
Dusp6	0.423520702944095	0.238614283415727	0.000166399811844736	31	6	6
Fst	0.268482005308128	0.23817661067832	0.000166399811844736	32	16	10
Tspan13	1.76380056617448	0.234420890739593	0.000166399811844736	33	4	4
Wfdc2	1.55511757030203	0.233569779073153	0.000166399811844736	34	20	9
Plin3	0.966130312113248	0.230368222994673	0.000166399811844736	35	23	3
Id1	1.88151836693972	0.230049146003074	0.000166399811844736	36	19	1
Pcsk1n	0.502183911914552	0.228298916762983	0.000166399811844736	37	13	3
Tubb3	0.59805405088938	0.227920822469819	0.000166399811844736	38	5	5
Fhl1	1.03574015990174	0.227332966777062	0.000166399811844736	39	16	10
Sox4	1.88429008493824	0.226988762457235	0.000166399811844736	40	21	6
2700046A07Rik	0.508333551179581	0.226687964889208	0.000166399811844736	41	5	5
Lix1	1.1347517957427	0.226539038831438	0.000166399811844736	42	19	1
Phlda1	1.08199240527858	0.225574891358188	0.000166399811844736	43	20	9
Pdha1	1.87257072266956	0.223185357796816	0.000166399811844736	44	20	9
Mab21l2	0.318504607190532	0.222570157834307	0.000166399811844736	45	13	3
Sparc	1.41846763979393	0.221602823308014	0.000166399811844736	46	7	7
Fkbp11	0.945363195919663	0.22096546250959	0.000166399811844736	47	23	3
Nkx2-9	0.299128546533886	0.220053253561981	0.000166399811844736	48	21	6
Crip2	1.06188467367907	0.219668579659397	0.000166399811844736	49	14	9
Fgf3	0.280032907813531	0.215903741179138	0.000166399811844736	50	16	10
Wnt1	0.418249440856063	0.209409880479862	0.000166399811844736	51	18	4
Ifitm1	1.5573270184187	0.209145493997573	0.000166399811844736	52	15	4
Meis2	0.539818698050763	0.208786646180896	0.000166399811844736	53	16	10
Tpbg	0.903660547929173	0.208667550490354	0.000166399811844736	54	14	9
Malat1	3.69243636186711	0.208646134691928	0.000166399811844736	55	7	7
Tsc22d1	2.28044809344231	0.20741300865226	0.000166399811844736	56	7	7
Otx1	0.406735248275922	0.205016515982307	0.000166399811844736	57	23	3
Cntnap2	0.471865164540695	0.203272661949557	0.000166399811844736	58	13	3
Nnat	1.82912051322623	0.198234540652127	0.000166399811844736	59	16	10
Irx3	0.827305087066482	0.196926648792355	0.000166399811844736	60	17	2
Serpinh1	3.04003225495357	0.19369459182324	0.000166399811844736	61	7	7
Pou3f1	0.712719527003724	0.19150353171863	0.000166399811844736	62	5	5
Ccnd2	3.45651961049442	0.188960303531863	0.000166399811844736	63	2	2
Ier2	1.9718552670436	0.185124031056873	0.000166399811844736	64	4	4
Slc2a3	1.39412911231971	0.184541428904313	0.000166399811844736	65	24	3
Fabp7	0.344782247859711	0.183996148325923	0.000166399811844736	66	8	8
Msx1	0.347621318588045	0.18241752061441	0.000166399811844736	67	22	4
Mak16	1.38849596254674	0.180943716659845	0.000166399811844736	68	3	3
Trp53i11	0.770914239043128	0.17822623993824	0.000166399811844736	69	5	5
Srm	2.98828204718112	0.173560653862064	0.000166399811844736	70	2	2
Cpe	0.870553913748982	0.173357757743267	0.000166399811844736	71	5	5
Fgf15	1.05458012394748	0.172887050961218	0.000166399811844736	72	17	2
Slc25a4	3.63282390469201	0.171617151703563	0.000166399811844736	73	5	5
Larp7	1.6850642184633	0.171553167811658	0.000166399811844736	74	3	3
Mycn	1.38746128429604	0.170375356423424	0.000166399811844736	75	25	10
Nkx6-2	0.384465212337134	0.169508521688369	0.000166399811844736	76	25	10
Flrt3	0.98608646569716	0.167490003728582	0.000166399811844736	77	18	4
Slc2a1	3.01608142396747	0.166235212682047	0.000166399811844736	78	14	9
1700011H14Rik	0.152644899692999	0.166203164324776	0.000166399811844736	79	16	10
Serpine2	0.722467990071499	0.16617267454092	0.000166399811844736	80	4	4
Pim1	0.575620209481724	0.164404726108536	0.000166399811844736	81	5	5
Ppp1r1a	0.807258449065224	0.16367666025871	0.000166399811844736	82	13	3
Hes1	0.805783602645332	0.16274136915078	0.000166399811844736	83	6	6
mt-Nd1	4.03387989389346	0.160102477911132	0.000166399811844736	84	20	9
Ezr	0.984717940199956	0.157397534199336	0.000166399811844736	85	4	4
Spry1	0.47719313089068	0.157396381430475	0.000166399811844736	86	10	4
Nr2f6	1.20667874562269	0.157053020663403	0.000166399811844736	87	4	4
Idh2	1.99448288501138	0.155928138745052	0.000166399811844736	88	7	7
Tubb2b	1.09003031532235	0.155699501632424	0.000166399811844736	89	16	10
Msx3	0.138648141750574	0.155220251284054	0.000166399811844736	90	22	4
Sms	1.97790886923734	0.154881055412106	0.000166399811844736	91	13	3
3632451O06Rik	0.441462802956587	0.154570398703522	0.000166399811844736	92	13	3
Pcp4l1	0.261351863047986	0.154171586721356	0.000166399811844736	93	10	4
Ptch1	0.397208768494954	0.153649159781422	0.000166399811844736	94	21	6
Pax6	0.18376777592997	0.153123827764886	0.000166399811844736	95	16	10
Hoxa2	0.126467326420496	0.151152434983448	0.000166399811844736	96	16	10
Gbx2	0.219826204660235	0.150654442498046	0.000166399811844736	97	8	8
RMST_1	0.564889900136586	0.150264427211372	0.000166399811844736	98	4	4
Laptm4b	0.973188563115616	0.150041635846621	0.000166399811844736	99	14	9
Mkrn1	1.35173981089004	0.149463514652206	0.000166399811844736	100	12	8
Jund	1.38610068633545	0.148572051353206	0.000166399811844736	101	4	4
Sssca1	1.84095169965399	0.148516890212077	0.000166399811844736	102	3	3
Tceal9	3.48641065796753	0.148097055600983	0.000166399811844736	103	15	4
Hnrnph3	2.13929235906078	0.146405062219682	0.000166399811844736	104	4	4
Tuba1a	3.98778068909066	0.146320883374274	0.000166399811844736	105	7	7
Gpx3	0.73444572775445	0.146013962995139	0.000166399811844736	106	21	6
Cd63	1.28035504016042	0.145924018090465	0.000166399811844736	107	23	3
Mest	3.529824704751	0.145726819552769	0.000166399811844736	108	19	1
Zfp503	0.660743414706403	0.145654570925104	0.000166399811844736	109	14	9
Acly	0.774747159494053	0.145521213325866	0.000166399811844736	110	16	10
Myc	0.496871602599671	0.145454959163374	0.000166399811844736	111	3	3
Sox2	1.08258131618402	0.141466933187764	0.000166399811844736	112	11	5
Rrp1b	1.0950863206182	0.141103805747433	0.000166399811844736	113	3	3
Enpp2	0.241045732968999	0.140635448619094	0.000166399811844736	114	23	3
Tomm5	2.62146319350699	0.140002805734348	0.000166399811844736	115	2	2
Cpne5	0.382552529746604	0.139906219683598	0.000166399811844736	116	23	3
Ifitm3	0.635019251277253	0.139831965786744	0.000166399811844736	117	7	7
Npm3	2.86681322463246	0.13977729125221	0.000166399811844736	118	4	4
Mogat2	0.946974165352593	0.139598314790914	0.000166399811844736	119	20	9
Pcbd1	0.457524236763835	0.139279882357198	0.000166399811844736	120	16	10
Gpc3	0.704479490330974	0.138523076608791	0.000166399811844736	121	21	6
Rprm	0.338855358229703	0.135899406192024	0.000166399811844736	122	12	8
Fam64a	1.63398929309011	0.135466883024386	0.000166399811844736	123	4	4
Manf	2.98537040946261	0.135447425455039	0.000166399811844736	124	14	9
Mrps6	0.780541448236888	0.134806501480575	0.000166399811844736	125	10	4
Ccnjl	0.734679581672084	0.134383338488411	0.000166399811844736	126	19	1
Upp1	0.15820779197161	0.133783721317392	0.000166399811844736	127	21	6
Wls	1.31082830692598	0.133492872329435	0.000166399811844736	128	1	1
Foxb1	0.810116901825391	0.133302648529869	0.000166399811844736	129	11	5
Uchl1	1.05522961030733	0.133245531914899	0.000166399811844736	130	14	9
Fam195a	0.585582264853528	0.13312073018932	0.000166399811844736	131	3	3
Glrx	1.07326406527125	0.132616620628386	0.000166399811844736	132	3	3
Gng2	0.521090374539335	0.131758421890189	0.000166399811844736	133	11	5
Igfbpl1	0.37861371324427	0.13157527248702	0.000166399811844736	134	9	2
H2afv	3.76676425899006	0.131445005785744	0.000166399811844736	135	7	7
Plp2	0.903094715408365	0.130658441312963	0.000166399811844736	136	13	3
Rrs1	1.99231157593605	0.130548607453803	0.000166399811844736	137	2	2
Lfng	0.416948455618551	0.129712801711912	0.000166399811844736	138	24	3
Cdkn1c	1.04760030654015	0.129238809230178	0.000166399811844736	139	6	6
Lyar	3.32953816716655	0.128967079821985	0.000166399811844736	140	3	3
Car14	1.25475638795095	0.127739725789686	0.000166399811844736	141	18	4
Fabp5	3.6519053577482	0.127573726061141	0.000166399811844736	142	2	2
Fez1	0.498529745676016	0.126415775529798	0.000166399811844736	143	12	8
Odc1	2.31277173982555	0.126203626355012	0.000166399811844736	144	2	2
Efnb1	0.555507230381027	0.125899693106476	0.000166399811844736	145	22	4
Calca	0.131034503882294	0.125865237827096	0.000166399811844736	146	6	6
Arl4a	1.1017463676351	0.125217490004232	0.000166399811844736	147	6	6
Mat2a	2.21791934003269	0.124404285506642	0.000166399811844736	148	2	2
Ccne1	1.44846989757488	0.124325603407747	0.000166399811844736	149	13	3
Timp3	0.193523741969243	0.122256516098795	0.000166399811844736	150	21	6
Slc29a1	0.642175463077742	0.121788208802016	0.000166399811844736	151	4	4
Exosc2	1.03536853761013	0.121746801511206	0.000166399811844736	152	3	3
Eno3	0.911401778749259	0.121548866949957	0.000166399811844736	153	14	9
Nhp2	3.55340096804616	0.121190282269191	0.000166399811844736	154	2	2
Dnajc3	0.870293268457939	0.120252820860738	0.000166399811844736	155	15	4
Krt18	0.497112253525302	0.1199295148273	0.000166399811844736	156	5	5
Pmvk	1.04889706395796	0.119728014915461	0.000166399811844736	157	4	4
Ybx3	0.728331633605629	0.119390892343388	0.000166399811844736	158	24	3
Igdcc3	0.863603171363057	0.119218528358979	0.000166399811844736	159	4	4
Mrpl20	2.576964358617	0.118524682203328	0.000166399811844736	160	3	3
Irx5	0.591418596531671	0.118085111670543	0.000166399811844736	161	17	2
Fdps	1.46956874012873	0.117668242197953	0.000166399811844736	162	15	4
Akr1b3	3.19532568189782	0.117406616066965	0.000166399811844736	163	19	1
Vstm2b	0.642020521080642	0.117271357283648	0.000166399811844736	164	11	5
Hmgcs1	0.576821084814139	0.116554952822618	0.000166399811844736	165	7	7
Rbm38	0.835420009836809	0.116517190624241	0.000166399811844736	166	9	2
Pea15a	0.992128569309118	0.116058704914602	0.000166399811844736	167	4	4
Ddx21	0.952942275265834	0.115886602880917	0.000166399811844736	168	3	3
Timm8a1	2.34095891679342	0.11514100841985	0.000166399811844736	169	2	2
Nr2f1	0.297436839723575	0.114281570489696	0.000166399811844736	170	25	10
Fam49b	1.79512101198485	0.113118624487444	0.000166399811844736	171	10	4
Nkx6-1	0.248664566035825	0.112631324459602	0.000166399811844736	172	21	6
Usp14	1.24814550511249	0.112544699183821	0.000166399811844736	173	1	1
Cd24a	3.32782111672853	0.112481160531748	0.000166399811844736	174	4	4
Gpx4	2.88634611906543	0.111827083757416	0.000166399811844736	175	7	7
Vim	0.546989454491213	0.111699636966892	0.000166399811844736	176	5	5
Ramp2	0.467842454903074	0.111168906725464	0.000166399811844736	177	21	6
Enoph1	0.653944646556787	0.111142082942004	0.000166399811844736	178	13	3
Pax5	0.277157845796654	0.110920628412166	0.000166399811844736	179	15	4
Cald1	0.634591693809658	0.110635781073022	0.000166399811844736	180	6	6
Irx1	0.50881791564463	0.110607572318088	0.000166399811844736	181	1	1
Nefl	0.263144221414306	0.110483382956554	0.000166399811844736	182	16	10
Baz1a	0.629666609452	0.110395160558431	0.000166399811844736	183	3	3
Sp9	0.197885565284914	0.110105353461788	0.000166399811844736	184	8	8
Fdft1	0.757279396448269	0.110077911844851	0.000166399811844736	185	15	4
Nudt9	0.698841936942311	0.109874277771353	0.000166399811844736	186	21	6
Rcc1	1.21478425322487	0.109758195215587	0.000166399811844736	187	3	3
Pno1	1.74946412724431	0.109442888566681	0.000166399811844736	188	2	2
Cxxc5	0.530880182499558	0.109346913537533	0.000166399811844736	189	20	9
mt-Co1	2.79922026852563	0.109227905705935	0.000166399811844736	190	5	5
Ina	0.342977285979893	0.10890813911001	0.000166399811844736	191	13	3
Tagln2	0.871512913416503	0.108401131719252	0.000166399811844736	192	11	5
Plp1	0.264586712415173	0.108310345539017	0.000166399811844736	193	22	4
Mt1	0.372542338399661	0.108237538397546	0.000166399811844736	194	16	10
Ldhb	0.697776329654037	0.108146495367469	0.000166399811844736	195	14	9
Dkk1	0.282561758298454	0.107950908440658	0.000166399811844736	196	5	5
Lpar6	0.952792164501777	0.10753171224266	0.000166399811844736	197	6	6
Eif1a	1.69338909480113	0.107272850685768	0.000166399811844736	198	1	1
Hspd1	4.35648572332463	0.10721227510899	0.000166399811844736	199	1	1
C1qtnf12	0.357389202888052	0.107178256469395	0.000166399811844736	200	5	5
Lin28a	1.09642791249422	0.107150625311975	0.000166399811844736	201	11	5
Cited2	1.91439958602157	0.106518315587214	0.000166399811844736	202	10	4
Pdzph1	0.470862068350123	0.106086188501974	0.000166399811844736	203	17	2
Bzw2	2.45928135402148	0.106008416699974	0.000166399811844736	204	4	4
Mphosph10	1.43754244165778	0.105599350378357	0.000166399811844736	205	2	2
Cenpw	1.2903695038031	0.105458380663058	0.000166399811844736	206	9	2
Kti12	1.08996696868079	0.105255412492209	0.000166399811844736	207	3	3
Pls3	1.17666572955935	0.105204681041451	0.000166399811844736	208	5	5
Grrp1	0.287008394495287	0.10457205045096	0.000166399811844736	209	3	3
C1ql1	0.300538566828449	0.104525444591246	0.000166399811844736	210	13	3
Mrpl34	1.43908990157263	0.104356932170035	0.000166399811844736	211	4	4
Rab34	1.093716704239	0.104309843405117	0.000166399811844736	212	11	5
Foxa2	0.102425751177786	0.104151587346832	0.000166399811844736	213	6	6
1700027J19Rik	0.305890818837962	0.104083528446462	0.000166399811844736	214	13	3
Noc4l	1.06431449146003	0.103697787543796	0.000166399811844736	215	3	3
Akt1s1	1.1376157975289	0.103683520113507	0.000166399811844736	216	3	3
Cacybp	3.71064497992413	0.103381338716026	0.000166399811844736	217	2	2
Pgk1	4.97328767462876	0.103125856872452	0.000166399811844736	218	7	7
S100a10	0.458460889251431	0.102792908485122	0.000166399811844736	219	11	5
Emb	1.62273575580921	0.102685265296214	0.000166399811844736	220	14	9
Car2	0.749549577895456	0.102492006014502	0.000166399811844736	221	18	4
Spsb4	0.700753312249057	0.102448060358601	0.000166399811844736	222	12	8
Nsun2	1.69076127471367	0.102401166504799	0.000166399811844736	223	2	2
Mrto4	2.22940142752548	0.102152515121993	0.000166399811844736	224	2	2
Pdcd5	2.95397815448341	0.102123297822307	0.000166399811844736	225	3	3
Mgarp	0.495528296614264	0.102075553613435	0.000166399811844736	226	13	3
Wscd1	0.362111272046819	0.101896733263279	0.000166399811844736	227	19	1
Nrbp1	0.817170114979659	0.101719693924754	0.000166399811844736	228	15	4
Ppan	1.24182338470143	0.101713006326641	0.000166399811844736	229	9	2
Gstm5	1.73743145497394	0.101601780300016	0.000166399811844736	230	4	4
Mat2b	1.11910851337112	0.101351117545372	0.000166399811844736	231	12	8
Txndc17	2.29801456574266	0.101302730181002	0.000166399811844736	232	24	3
Bex1	3.92296523311872	0.101297117858305	0.000166399811844736	233	19	1
Mrpl15	2.31879379693951	0.101234814312576	0.000166399811844736	234	1	1
Axin2	0.360904601392718	0.100891637141531	0.000166399811844736	235	19	1
Glrx5	2.73604415460319	0.100812021985562	0.000166399811844736	236	3	3
Llph	2.4866700593683	0.100752135852977	0.000166399811844736	237	2	2
Psmc1	2.24036962853079	0.100748770274893	0.000166399811844736	238	14	9
Prps1	1.74544206620191	0.100713816914346	0.000166399811844736	239	2	2
Hsd11b2	0.30698736758706	0.100586985106089	0.000166399811844736	240	5	5
B2m	0.983735944330502	0.100352373084085	0.000166399811844736	241	7	7
Uqcrq	2.75706270831949	0.100300677364689	0.000166399811844736	242	2	2
Yrdc	1.30887289372557	0.100275845782602	0.000166399811844736	243	3	3
Tomm40	2.59913879213995	0.100258378400797	0.000166399811844736	244	2	2
Map1b	1.80332691289702	0.100228616469595	0.000166399811844736	245	12	8
Npc2	1.88046831981377	0.100001261656488	0.000166399811844736	246	15	4
Ipo5	1.40639257942072	0.0999234827593667	0.000166399811844736	247	2	2
Capns1	1.07562917479597	0.0998627546388568	0.000166399811844736	248	7	7
Pnrc1	0.727107637094451	0.0996361554430511	0.000166399811844736	249	6	6
Nrep	0.348175676732773	0.0996277843217233	0.000166399811844736	250	7	7
Carhsp1	0.912895326053382	0.099617047203149	0.000166399811844736	251	5	5
Ccnd3	1.37112004821583	0.0993867612345603	0.000166399811844736	252	23	3
Tubb6	0.600760829279748	0.0993787964075384	0.000166399811844736	253	11	5
Gtpbp4	1.71560858635267	0.0992119021864669	0.000166399811844736	254	2	2
Aqp11	0.194017386802321	0.0991535588493621	0.000166399811844736	255	7	7
Fam60a	1.08952642414356	0.0991492421535203	0.000166399811844736	256	11	5
Trmt10c	0.871574033311772	0.0988083278866617	0.000166399811844736	257	1	1
Tmem47	0.815383160769378	0.0985953987911892	0.000166399811844736	258	11	5
Wdr12	1.38135728186539	0.0985446427880599	0.000166399811844736	259	2	2
Fam181a	0.385519042478905	0.0983515036547042	0.000166399811844736	260	16	10
Akr7a5	1.13191398405673	0.0982771356499827	0.000166399811844736	261	7	7
Basp1	0.721598755216611	0.0980403266404235	0.000166399811844736	262	11	5
Nme4	1.26787397423595	0.097799537045751	0.000166399811844736	263	19	1
Phgdh	1.93206772160428	0.0975241157848458	0.000166399811844736	264	19	1
Wdr18	2.01217320261742	0.0975047330430515	0.000166399811844736	265	2	2
Itm2a	0.722277246431729	0.0973124468624057	0.000166399811844736	266	18	4
Mydgf	1.49911061695122	0.0973123133561817	0.000166399811844736	267	9	2
Gm2694	1.01848644821578	0.0972032622113642	0.000166399811844736	268	17	2
Tspan3	2.59981084721222	0.0967795749914565	0.000166399811844736	269	21	6
Isyna1	1.05809710776883	0.0967136476437715	0.000166399811844736	270	23	3
Mxra7	0.344243343543047	0.0966669348173757	0.000166399811844736	271	16	10
Chchd4	1.41489939996158	0.0966454415410058	0.000166399811844736	272	17	2
Kdelr1	1.04979852122643	0.0964953070066691	0.000166399811844736	273	7	7
Wdr77	1.93934437745304	0.0962176115888243	0.000166399811844736	274	2	2
Ssr2	2.45597316595761	0.0957990331206647	0.000166399811844736	275	5	5
Acot1	0.739750303054236	0.0954814349612461	0.000166399811844736	276	4	4
Egfl7	0.494928906526622	0.0953514887963541	0.000166399811844736	277	11	5
Cyth2	0.94847806439887	0.0953493247332886	0.000166399811844736	278	18	4
Cyp51	0.541142093576642	0.0953147166889075	0.000166399811844736	279	7	7
Abracl	1.44140242128437	0.0952525448785969	0.000166399811844736	280	9	2
Rrm2	3.58067007015588	0.0952365818904491	0.000166399811844736	281	19	1
Exosc1	1.31888826950824	0.0952033054828677	0.000166399811844736	282	9	2
Tyms	2.1725408638782	0.0949956337407466	0.000166399811844736	283	8	8
Dnttip2	1.408223807091	0.0949640689361822	0.000166399811844736	284	23	3
Adprh	1.28202361917451	0.0944897270580168	0.000166399811844736	285	25	10
Pttg1	0.711342980097785	0.09441083697855	0.000166399811844736	286	19	1
Ifitm2	3.07117832970544	0.0942639671309415	0.000166399811844736	287	14	9
Hells	1.59386116992329	0.0942494654677466	0.000166399811844736	288	3	3
Chst2	0.446384190592329	0.0942389506791438	0.000166399811844736	289	20	9
Hspa5	3.69187029370221	0.0939912543861572	0.000166399811844736	290	14	9
Cyba	0.916895505887531	0.0933530151757899	0.000166399811844736	291	24	3
Rflnb	0.375703957882464	0.0933317557547238	0.000166399811844736	292	14	9
Fscn1	2.66402501830502	0.0931917082321204	0.000166399811844736	293	20	9
Dcun1d5	2.21793874039864	0.0929777335759648	0.000166399811844736	294	3	3
Msx2	0.168692444110517	0.0929635617089354	0.000166399811844736	295	22	4
Ppid	2.88258018296923	0.0929445651127346	0.000166399811844736	296	3	3
Grwd1	1.18326352282462	0.0927854796028314	0.000166399811844736	297	17	2
Pde6d	0.855865335323734	0.0926653078288706	0.000166399811844736	298	7	7
Igfbp5	0.183322796869455	0.0926304517296453	0.000166399811844736	299	6	6
Eif3j1	1.52503679861397	0.0925040194233869	0.000166399811844736	300	2	2
Ncl	4.66562948743945	0.0924629264232209	0.000166399811844736	301	2	2
Gstm1	0.519126920118338	0.0924169664830117	0.000166399811844736	302	12	8
Fra10ac1	0.671518358694738	0.0923650421998656	0.000166399811844736	303	20	9
Cebpzos	1.11009537922448	0.0921271619128399	0.000166399811844736	304	8	8
Wnt5b	0.32920872386417	0.0919119190261865	0.000166399811844736	305	5	5
Kif21a	0.431704830675766	0.091909185683414	0.000166399811844736	306	5	5
Rbp4	0.563363259632455	0.091878891560843	0.000166399811844736	307	24	3
Rps27l	3.48476484396414	0.0918202513421204	0.000166399811844736	308	1	1
Tomm20	3.83365804638817	0.0915272674978767	0.000166399811844736	309	3	3
Eras	0.193272840406057	0.0914801867665771	0.000166399811844736	310	13	3
Cenpf	1.51255253237837	0.0914389719724347	0.000166399811844736	311	12	8
Itm2b	0.980482198751933	0.0914059546739529	0.000166399811844736	312	6	6
Rrp15	1.90034966014821	0.0912867871869724	0.000166399811844736	313	2	2
Cnn3	2.70444240729006	0.091171177855315	0.000166399811844736	314	20	9
Grb10	0.840407620160111	0.0909210013370395	0.000166399811844736	315	21	6
2810004N23Rik	1.86967941165935	0.0908919395172869	0.000166399811844736	316	2	2
Plekha1	0.417297993914898	0.0907405624567455	0.000166399811844736	317	20	9
Msmo1	1.0341012981322	0.0906469090615452	0.000166399811844736	318	15	4
Pa2g4	3.13364366534629	0.0905838408663339	0.000166399811844736	319	2	2
Rangrf	1.72946388640939	0.0905552790603124	0.000166399811844736	320	2	2
Smc4	2.32928835279406	0.090325822819456	0.000166399811844736	321	8	8
Marcks	1.06721439850868	0.0902196798376599	0.000166399811844736	322	16	10
Ccdc59	1.32443096300631	0.0901760689199464	0.000166399811844736	323	13	3
Nudc	3.25822037174201	0.08993669094449	0.000166399811844736	324	3	3
Olfml3	0.343839965505071	0.0899091135088078	0.000166399811844736	325	7	7
Nubpl	0.74236686768803	0.0897988987702225	0.000166399811844736	326	19	1
Cdh2	0.859024777368138	0.0897141135049629	0.000166399811844736	327	21	6
Mkks	0.891976270068852	0.0896070074269473	0.000166399811844736	328	17	2
Mrpl30	1.96021033850108	0.0894427817268338	0.000166399811844736	329	3	3
Naa38	1.24159387497195	0.0893888952037281	0.000166399811844736	330	7	7
Naa50	1.8786129189941	0.0893299452416916	0.000166399811844736	331	2	2
Clybl	0.431038633132707	0.0892332169960066	0.000166399811844736	332	8	8
Plscr1	0.729588727592094	0.0891047237681758	0.000166399811844736	333	15	4
Igf2bp3	1.33922822803457	0.0888909390035809	0.000166399811844736	334	8	8
Ifrd1	0.824236389283056	0.088709934036257	0.000166399811844736	335	9	2
Nav2	0.335925013394968	0.0886777725017988	0.000166399811844736	336	4	4
Spon1	0.344353789369232	0.08849864865219	0.000166399811844736	337	11	5
Irx2	0.419216263282825	0.0884333163961265	0.000166399811844736	338	8	8
Fzd2	0.423249466405369	0.0884206211189285	0.000166399811844736	339	11	5
Chd3	0.483486231477251	0.0883834941802136	0.000166399811844736	340	8	8
Pcbp3	0.329646952911406	0.0883457382394826	0.000166399811844736	341	8	8
Cntfr	1.19348663753882	0.088287235566618	0.000166399811844736	342	19	1
Polr1d	2.96481233763982	0.0882869034379144	0.000166399811844736	343	3	3
Cmtm7	1.02743624663157	0.0882741578745366	0.000166399811844736	344	3	3
Rcn1	1.26482706955996	0.0881620588370725	0.000166399811844736	345	16	10
Bnip3l	3.40861531942942	0.0881348126783606	0.000166399811844736	346	7	7
Prss23	0.207975628049024	0.0880178427453623	0.000166399811844736	347	8	8
Mars	1.05883139525708	0.0879395474158493	0.000166399811844736	348	19	1
Bclaf1	1.31521036104375	0.087907106390547	0.000166399811844736	349	7	7
Arf6	1.24809753692434	0.0878454375683512	0.000166399811844736	350	4	4
Gas1	0.577800954617841	0.0876622855160145	0.000166399811844736	351	19	1
Meg3	1.51959259498087	0.087407770350527	0.000166399811844736	352	5	5
Cndp2	0.873408297090718	0.0873808212397623	0.000166399811844736	353	3	3
Bysl	0.909907480778978	0.0873723512561686	0.000166399811844736	354	3	3
Lactb	0.491051727274419	0.0872081798910888	0.000166399811844736	355	4	4
Sys1	1.38517875995278	0.0871292783483268	0.000166399811844736	356	3	3
Atp6v1g1	2.43451559050695	0.087052659270929	0.000166399811844736	357	12	8
Nip7	2.26591262230654	0.0870488251090286	0.000166399811844736	358	2	2
Smco4	0.91183349606704	0.087025983310119	0.000166399811844736	359	17	2
1110004E09Rik	1.32883332896113	0.0867984820841707	0.000166399811844736	360	1	1
Sh3bgrl	1.02907880535378	0.0867608470844666	0.000166399811844736	361	8	8
Spred1	0.341495743729726	0.0864619727209047	0.000166399811844736	362	15	4
Eif2s2	3.55802047938595	0.0864163318381928	0.000166399811844736	363	2	2
Ckb	0.249567736313867	0.0864134603317644	0.000166399811844736	364	21	6
Traf4	0.760289267077111	0.0863339381480445	0.000166399811844736	365	14	9
Dctpp1	3.95787013949574	0.086317219932341	0.000166399811844736	366	2	2
Gnl3	2.16282015003375	0.0863085026784846	0.000166399811844736	367	2	2
C1qbp	3.39195422528166	0.0861446711083204	0.000166399811844736	368	2	2
Pabpc4	1.04618111751167	0.0860933537698253	0.000166399811844736	369	19	1
Apoe	1.27832370267399	0.0860666731231724	0.000166399811844736	370	22	4
Nop10	3.04054204475149	0.0858841303922668	0.000166399811844736	371	1	1
Surf4	0.941298682029258	0.0858738356947335	0.000166399811844736	372	13	3
Tmem158	0.309112981800556	0.08573033580768	0.000166399811844736	373	11	5
Idi1	1.07761800039844	0.0857296827302243	0.000166399811844736	374	15	4
Zfp593	0.827614464127336	0.0856200361773924	0.000166399811844736	375	3	3
Tspan7	0.835772843887646	0.0855612686706954	0.000166399811844736	376	4	4
Rcl1	1.13064958403072	0.0854891546328666	0.000166399811844736	377	3	3
Mageh1	1.2818763606495	0.0854242018901698	0.000166399811844736	378	5	5
Hbb-bh1	2.43868061310216	0.085362688773478	0.000166399811844736	379	14	9
Prtg	1.65145701568136	0.0853108191340189	0.000166399811844736	380	11	5
Ebna1bp2	2.6103847173663	0.0852751293335159	0.000166399811844736	381	2	2
Dynll1	4.85356299944322	0.0852115686140836	0.000166399811844736	382	11	5
Exoc5	0.488097108545378	0.0851669317563905	0.000166399811844736	383	14	9
Psme1	0.662179092953783	0.085152120472708	0.000166399811844736	384	7	7
Maged1	1.52083941012219	0.0851276791270993	0.000166399811844736	385	6	6
Nop56	2.67826274400215	0.0851074823762536	0.000166399811844736	386	2	2
Denr	2.41216576216522	0.0850699339491722	0.000166399811844736	387	17	2
Polr2h	2.22244555293872	0.0848964423365841	0.000166399811844736	388	2	2
Rtf1	1.6528944524118	0.0847723468435146	0.000166399811844736	389	8	8
Impdh2	3.25723639934037	0.0847701015908757	0.000166399811844736	390	1	1
Eif4ebp1	2.30774659642228	0.0846766961744267	0.000166399811844736	391	9	2
Ftsj3	0.947003553859616	0.0845919668179069	0.000166399811844736	392	2	2
2610001J05Rik	1.21485518767163	0.0845604572836201	0.000166399811844736	393	20	9
Prdx4	2.48901236125209	0.0844697952514225	0.000166399811844736	394	16	10
Pisd	0.749850019129018	0.084459134431388	0.000166399811844736	395	23	3
Ppat	1.01277454432768	0.0844023732503065	0.000166399811844736	396	3	3
H2-Ke6	0.859976480706669	0.0842726812700125	0.000166399811844736	397	25	10
Ptrh2	1.10263395686591	0.084069065816203	0.000166399811844736	398	11	5
Elp4	0.68663137669728	0.0839274653540008	0.000166399811844736	399	11	5
Mum1	0.714851763843616	0.0838714564236986	0.000166399811844736	400	18	4
Htra2	0.818531585379804	0.0838612316555162	0.000166399811844736	401	5	5
BC031181	1.76176515607234	0.083821823571679	0.000166399811844736	402	5	5
Morf4l2	3.52092735761036	0.0833869774447466	0.000166399811844736	403	4	4
Exosc8	2.17455511324233	0.0833224746351602	0.000166399811844736	404	1	1
Frat2	0.540858416960462	0.083142329489653	0.000166399811844736	405	21	6
Mrpl9	0.88124270204035	0.0831261454816477	0.000166399811844736	406	1	1
Hspa8	5.95933404059901	0.0831259138547708	0.000166399811844736	407	23	3
Anapc10	0.83812871065832	0.0830222239324712	0.000166399811844736	408	3	3
Oat	0.565149431173357	0.0827510468041081	0.000166399811844736	409	8	8
Acot7	0.927360484465332	0.0827394619510872	0.000166399811844736	410	19	1
Aurka	1.24111193444924	0.0827313452039466	0.000166399811844736	411	17	2
Dpy30	2.62677954770252	0.0826690092849966	0.000166399811844736	412	1	1
Tma16	1.4008226423007	0.08261918966126	0.000166399811844736	413	9	2
Rpf2	1.52194961988743	0.0824759086937095	0.000166399811844736	414	1	1
Zcchc17	1.24735493079011	0.0823342273579102	0.000166399811844736	415	17	2
Cpsf4	0.731390377132367	0.0823013666039028	0.000166399811844736	416	3	3
Lsm7	2.58288079456779	0.082299987116792	0.000166399811844736	417	3	3
Mrpl12	2.97064718538692	0.0822335209994021	0.000166399811844736	418	2	2
Twistnb	1.38492665922093	0.0822000867896121	0.000166399811844736	419	3	3
Kars	1.49348379567266	0.0821003792490716	0.000166399811844736	420	19	1
9130401M01Rik	1.39432539731162	0.0820305589829727	0.000166399811844736	421	19	1
Tspan4	0.5126314017379	0.0820146298601697	0.000166399811844736	422	24	3
Ntan1	0.891307504873124	0.0819449742488727	0.000166399811844736	423	7	7
Nifk	1.81101405816749	0.081934194548371	0.000166399811844736	424	2	2
Calr	2.76774065631188	0.0819184708481803	0.000166399811844736	425	14	9
Pantr1	0.395739648816285	0.0819148034787156	0.000166399811844736	426	4	4
Med25	1.1157846379293	0.0818108122228789	0.000166399811844736	427	14	9
Rfc1	1.25537910491722	0.0817783756360975	0.000166399811844736	428	17	2
Slc39a7	0.86508049619688	0.0817717212036486	0.000166399811844736	429	20	9
Mdfi	0.331437021715708	0.0817497028332629	0.000166399811844736	430	4	4
Nop14	0.936168539151842	0.0817113703713527	0.000166399811844736	431	3	3
Vmp1	1.03705678192674	0.0815915572653164	0.000166399811844736	432	17	2
Rab11b	1.64221409107986	0.0815594980012829	0.000166399811844736	433	15	4
Ddit4	0.470038543286701	0.0815524395877971	0.000166399811844736	434	7	7
Auts2	0.440001270714302	0.0815338174006274	0.000166399811844736	435	7	7
Dek	3.36346330395588	0.0814925176456034	0.000166399811844736	436	25	10
Ung	1.43588147459005	0.0814343887854114	0.000166399811844736	437	19	1
Lap3	1.56063615992981	0.0812405233519638	0.000166399811844736	438	1	1
Sars	1.03187910897222	0.0811941841875936	0.000166399811844736	439	13	3
Ubl4a	0.992701539978168	0.0811820664513054	0.000166399811844736	440	9	2
Naa15	1.04287643996036	0.0810755187600125	0.000166399811844736	441	3	3
Clu	0.152074784029227	0.0809852963883341	0.000166399811844736	442	23	3
Hspe1	5.22878118784349	0.0809797001947516	0.000166399811844736	443	2	2
Pwp1	0.785941874069865	0.0809764029693355	0.000166399811844736	444	23	3
Tmem165	1.26284367710821	0.0808825550370716	0.000166399811844736	445	7	7
Mapre2	0.818146960519811	0.0807674719828761	0.000166399811844736	446	23	3
Hspbp1	0.930714808358059	0.0806481306870014	0.000166399811844736	447	23	3
Hmgn3	1.00560984967557	0.0805020543297506	0.000166399811844736	448	6	6
Lef1	0.396302252309959	0.0803566436464179	0.000166399811844736	449	19	1
Mir124-2hg	0.58289078354821	0.0803537140031374	0.000166399811844736	450	10	4
Fam162a	3.26650026815872	0.0803497086174906	0.000166399811844736	451	25	10
Idnk	0.812008806238189	0.0802765291097503	0.000166399811844736	452	5	5
Dnajc11	0.877211640051591	0.0802089701376815	0.000166399811844736	453	3	3
Aprt	2.84132493908147	0.0801982207666446	0.000166399811844736	454	9	2
Wbp11	1.34966349929444	0.0799760238029296	0.000166399811844736	455	24	3
Tomm22	2.864602219517	0.0798665749078081	0.000166399811844736	456	2	2
Prkar2b	0.482852872565163	0.0797724539946476	0.000166399811844736	457	23	3
Atp1a1	1.03007667280168	0.0797010489381437	0.000166399811844736	458	15	4
Cd81	2.31745214675722	0.079699353269564	0.000166399811844736	459	7	7
Rbm28	0.93193831625043	0.0796620519478013	0.000166399811844736	460	2	2
Trnt1	0.815157108271721	0.0796396181208711	0.000166399811844736	461	1	1
Lpar4	0.46464406114374	0.0796394130735585	0.000166399811844736	462	12	8
Uri1	0.733784758933209	0.0795898087959464	0.000166399811844736	463	3	3
Cbr1	0.982834763910414	0.0795369815903981	0.000166399811844736	464	4	4
Rhob	0.419802246429821	0.0795334334183992	0.000166399811844736	465	4	4
Gabarap	1.75756157755132	0.0794614511786337	0.000166399811844736	466	21	6
Brd4	0.791312127249084	0.0794524661192282	0.000166399811844736	467	7	7
Nolc1	1.77607737508612	0.0794367349159405	0.000166399811844736	468	2	2
Metrn	0.533246010792912	0.0793101454706304	0.000166399811844736	469	10	4
Fcf1	1.69731617323721	0.0792579715440797	0.000166399811844736	470	24	3
Mrpl33	1.54233239942701	0.0791724437256293	0.000166399811844736	471	25	10
Ift74	1.18022525896895	0.0791579682703999	0.000166399811844736	472	7	7
Luc7l3	1.95087640420145	0.0790127057914243	0.000166399811844736	473	3	3
Epop	1.05126673602545	0.0789578537037963	0.000166399811844736	474	8	8
Cst3	1.90422831817091	0.0788917645072035	0.000166399811844736	475	8	8
Wdr43	1.31620005764996	0.0788013950301668	0.000166399811844736	476	3	3
Ndfip2	0.586228700163405	0.0787402020927586	0.000166399811844736	477	7	7
Mocs2	0.661941473344068	0.0786962111249392	0.000166399811844736	478	12	8
Mrpl43	1.64316767842522	0.0786227592070744	0.000166399811844736	479	19	1
Idh3a	1.30134353105228	0.0786226419566164	0.000166399811844736	480	19	1
Yars2	0.838327217060291	0.0785515903029471	0.000166399811844736	481	17	2
Tk1	1.34239664001404	0.0784468182817446	0.000166399811844736	482	8	8
Syf2	1.02699668036155	0.0784315142606027	0.000166399811844736	483	2	2
Ube2g1	1.20804793990631	0.0784109075579879	0.000166399811844736	484	8	8
Sp8	0.259990026828187	0.0782793993952671	0.000166399811844736	485	10	4
Rpl10-ps3	2.12176228892812	0.0782615919796541	0.000166399811844736	486	3	3
Qk	0.732735571436986	0.0782478454309431	0.000166399811844736	487	25	10
Hsd17b12	1.48976402695446	0.07822747372379	0.000166399811844736	488	15	4
Pop5	1.20593661564901	0.0780376470560471	0.000166399811844736	489	3	3
Ube2e1	1.93736293094446	0.0779833786490499	0.000166399811844736	490	8	8
Unc119	0.934040447131042	0.0779806620833357	0.000166399811844736	491	23	3
Ten1	0.534078501447186	0.0779676307724752	0.000166399811844736	492	12	8
Tspan31	1.2861309784066	0.0779603489183335	0.000166399811844736	493	14	9
Bok	0.590848053164703	0.0779073033828303	0.000166399811844736	494	9	2
Cdk1	2.42036805205988	0.0778724595949098	0.000166399811844736	495	2	2
Aen	1.0161393928665	0.077846065923412	0.000166399811844736	496	3	3
Midn	0.619784522786974	0.0777669726757761	0.000166399811844736	497	18	4
Fgfr2	0.157371332763261	0.077707398951291	0.000166399811844736	498	24	3
Cyb5r3	1.68736598622775	0.0775769838103268	0.000166399811844736	499	7	7
Cnih2	0.460473157164406	0.0775558944643911	0.000166399811844736	500	21	6
